# Brain injury contributes to dopaminergic neurodegeneration, Lewy body pathology, and Parkinsonism preclinically with outcomes altered by T cell modulation

**DOI:** 10.1101/2025.09.16.676659

**Authors:** Colin Kelly, Julia P. Milner, Brooke A. Lester, Samantha Brindley, Lyann Hernandez, Sahitya Ranjan Biswas, Laura Murdaugh, Xiaoran Wei, Michelle L. Olsen, Matthew W. Buczynski, Alicia M. Pickrell

## Abstract

Traumatic brain injury (TBI) increases the risk of Parkinson’s disease (PD) development later in life, but much remains unknown regarding the mechanisms driving this relationship. A single, mild brain injury triggers resident and peripheral neuroinflammatory pathways that are similarly activated in PD patients, which could possibly increase susceptibility to neurodegeneration. In this study, we used preclinical mouse models of mild TBI (mTBI) and PD to evaluate how injury-induced immune signaling may exacerbate PD-associated pathologies. Dopaminergic (DA) neurons showed upregulation of genes associated with neuroinflammation, adaptive immunity, and PD following mTBI. mTBI caused degeneration of DA neurons in the substantia nigra (SN) and increased the spread of Lewy body (LB) pathology to other brain regions, such as the ipsilateral cortex, in a preclinical model of PD. Reducing adaptive immune infiltration into the central nervous system (CNS) with a transgenic model lacking mature lymphocytes, or directly by *in vivo* depletion of T cells or B cells individually, improved neurodegenerative outcomes of DA neurons following brain injury. Our results indicate the possibility of a sustained, chronic peripheral immune cell infiltration which negatively affects both DA neurons and alpha synuclein (α-syn) fibril propagation, providing insight on therapeutic windows to reduce DA neuron vulnerability.
