## Supplemental Table 1 for "Brain injury contributes to dopaminergic neurodegeneration, Lewy body pathology, and Parkinsonism preclinically with outcomes altered by T cell modulation"

Ensembl ID	baseMean	log2FoldChange	lfcSE	stat	pvalue	padj	Gene	Regulation
ENSMUSG00000000555	194.823401	0.893763553	0.251896073	3.548144047	0.000387956	0.013013993	Itga5	Up
ENSMUSG00000000686	41.14470489	-0.617597234	0.374249545	-1.650228416	0.098896227	0.299844718	Abhd15	Down
ENSMUSG00000000982	116.3637986	5.760909406	0.75933093	7.586823057	3.28E-14	1.86E-11	Ccl3	Up
ENSMUSG00000001034	635.4174069	-0.615316012	0.134735237	-4.566852915	4.95E-06	0.000547551	Mapk7	Down
ENSMUSG00000001473	370.8012692	0.798940257	0.191456123	4.172967905	3.01E-05	0.002216721	Tubb6	Up
ENSMUSG00000001627	3310.377606	0.707135264	0.099531384	7.104646169	1.21E-12	5.34E-10	Ifrd1	Up
ENSMUSG00000001930	751.660394	-0.697995882	0.212464031	-3.285242591	0.001018946	0.023839381	Vwf	Down
ENSMUSG00000002083	274.1440453	-0.669225675	0.236616628	-2.82831211	0.004679416	0.05416338	Bbc3	Down
ENSMUSG00000002111	265.5892213	1.034351172	0.16415504	6.301062543	2.96E-10	1.02E-07	Spi1	Up
ENSMUSG00000002227	123.4408933	-0.871532471	0.221360446	-3.937164414	8.25E-05	0.004650055	Mov10	Down
ENSMUSG00000002289	312.8030911	-0.760190283	0.188745111	-4.027602509	5.63E-05	0.00351414	Angptl4	Down
ENSMUSG00000002603	189.6136829	0.857996298	0.210085573	4.084032446	4.43E-05	0.002955455	Tgfb1	Up
ENSMUSG00000002814	212.7843027	-0.863445432	0.240180353	-3.594987778	0.000324407	0.011452127	Top3a	Down
ENSMUSG00000002847	49.07912767	-0.63694971	0.355705349	-1.790666663	0.073346802	0.252569347	Pla1a	Down
ENSMUSG00000003032	435.239204	1.710337438	0.239791715	7.132596045	9.85E-13	4.65E-10	Klf4	Up
ENSMUSG00000003541	819.5638735	0.867682864	0.141393667	6.136645869	8.43E-10	2.49E-07	Ier3	Up
ENSMUSG00000003545	1357.270671	2.894747033	0.197217514	14.67794096	8.93E-49	6.32E-45	Fosb	Up
ENSMUSG00000004105	169.1728565	-0.585063053	0.193581363	-3.022310852	0.002508528	0.038984596	Angptl2	Down
ENSMUSG00000004328	55.64928645	-0.980875509	0.32900598	-2.981330335	0.00286999	0.042057539	Hif3a	Down
ENSMUSG00000004814	44.61325145	3.872945687	0.533844221	7.254823661	4.02E-13	1.96E-10	Ccl24	Up
ENSMUSG00000004951	452.2226692	0.935074144	0.35292025	2.649533837	0.00806029	0.073852082	Hspb1	Up
ENSMUSG00000005397	295.0797712	-0.778176713	0.23685633	-3.285437688	0.001018241	0.023839381	Nid1	Down
ENSMUSG00000005611	72.99718462	-0.60139308	0.265965526	-2.261169289	0.023748776	0.134744559	Irag1	Down
ENSMUSG00000005980	82.54244896	-0.679577295	0.231162607	-2.939823638	0.003283991	0.045003077	Dnase1	Down
ENSMUSG00000006411	369.2095214	-0.586266015	0.155959557	-3.759090018	0.000170532	0.007461521	Nectin4	Down
ENSMUSG00000006445	70.26601465	0.875808859	0.407705009	2.148143483	0.031702359	0.156247221	Epha2	Up
ENSMUSG00000007041	472.932255	0.628134934	0.159418209	3.940170573	8.14E-05	0.004610535	Clic1	Up
ENSMUSG00000008384	1043.893627	0.771788376	0.142655417	5.410158203	6.30E-08	1.25E-05	Sertad1	Up
ENSMUSG00000009378	102.1215938	-1.021136773	0.214770978	-4.754537974	1.99E-06	0.000268156	Slc16a12	Down
ENSMUSG00000009772	66.79900088	-0.625192896	0.288885804	-2.164152367	0.030452658	0.152274045	Nuak2	Down
ENSMUSG00000010080	42.1372959	1.103037247	0.394752935	2.794247109	0.005202071	0.058030353	Epn3	Up
ENSMUSG00000013707	99.1455029	-0.600050428	0.207816851	-2.887400253	0.003884397	0.048913583	Tnfaip8l2	Down
ENSMUSG00000015396	1695.51914	0.99629724	0.091727312	10.86151134	1.76E-27	3.11E-24	Cd83	Up
ENSMUSG00000015605	1258.16011	0.706072877	0.151474814	4.661321972	3.14E-06	0.000380137	Srf	Up
ENSMUSG00000015647	184.2885531	-0.818778723	0.255552481	-3.203955286	0.001355535	0.027810083	Lama5	Down
ENSMUSG00000016520	283.6768641	-0.67909636	0.186439842	-3.642442273	0.000270064	0.01005289	Lnx2	Down
ENSMUSG00000017716	38.91858771	-0.851024929	0.413437001	-2.058415014	0.039550312	0.177343748	Birc5	Down
ENSMUSG00000017817	43.87248151	0.715265524	0.363354165	1.968507843	0.049009635	0.199983901	Jph2	Up
ENSMUSG00000018143	794.032953	0.586581645	0.123907967	4.734010721	2.20E-06	0.000288528	Mafk	Up
ENSMUSG00000018381	38.79243024	-0.803806214	0.322719232	-2.4907292	0.012748124	0.095533323	Abi3	Down
ENSMUSG00000018476	138.0621391	1.229753161	0.261094455	4.709993412	2.48E-06	0.000313106	Kdm6b	Up
ENSMUSG00000018604	165.0772626	-0.58860244	0.240611437	-2.446277894	0.01443397	0.102625454	Tbx3	Down
ENSMUSG00000018920	98.15172112	0.934856606	0.355076997	2.632827851	0.008467725	0.075818546	Cxcl16	Up
ENSMUSG00000018930	122.5572903	6.4738334	0.936748472	6.910962326	4.81E-12	1.95E-09	Ccl4	Up
ENSMUSG00000019066	437.8608482	-0.669232251	0.139500347	-4.797351871	1.61E-06	0.000224383	Rab3d	Down
ENSMUSG00000019102	72.49897639	0.615988889	0.398325809	1.546444831	0.121997174	0.337377783	Aldh3a1	Up
ENSMUSG00000019122	150.2036696	1.169389933	0.271583283	4.305824427	1.66E-05	0.001430836	Ccl9	Up
ENSMUSG00000019256	346.7636203	-0.656635332	0.187977881	-3.493152115	0.000477355	0.014532108	Ahr	Down
ENSMUSG00000019564	256.0507546	-0.751177761	0.230601363	-3.257473201	0.001124089	0.025178164	Arid3a	Down
ENSMUSG00000019854	694.2588242	0.61803844	0.335207887	1.843746715	0.065220061	0.236792816	Reps1	Up
ENSMUSG00000019892	71.39027624	-0.779980057	0.288232408	-2.706080356	0.006808257	0.067022034	Lrriq1	Down
ENSMUSG00000019899	273.2809836	-0.745076739	0.140610153	-5.298882921	1.17E-07	2.14E-05	Lama2	Down
ENSMUSG00000019960	9369.394603	0.955489148	0.095354563	10.02038206	1.24E-23	1.25E-20	Dusp6	Up
ENSMUSG00000019997	1173.790267	-0.973440981	0.202959498	-4.79623269	1.62E-06	0.000224383	Ccn2	Down
ENSMUSG00000020090	40.90188004	-0.902950671	0.420859612	-2.145491383	0.03191358	0.156755251	Npffr1	Down
ENSMUSG00000020105	64.44544652	-0.880955008	0.251180547	-3.507258107	0.00045275	0.01414818	Lrig3	Down
ENSMUSG00000020120	724.9965415	1.037840568	0.158584928	6.544383394	5.97E-11	2.23E-08	Plek	Up
ENSMUSG00000020137	200.4079523	-0.651507107	0.239812307	-2.716737576	0.006592886	0.065956815	Thap2	Down
ENSMUSG00000020154	1416.280089	-0.728631829	0.169101796	-4.308835547	1.64E-05	0.001425295	Ptprb	Down
ENSMUSG00000020160	43.25211422	-0.770183117	0.425570035	-1.809768201	0.070331741	0.247605172	Meis1	Down
ENSMUSG00000020275	174.8633908	0.772484521	0.247036132	3.127010264	0.001765938	0.032381623	Rel	Up
ENSMUSG00000020331	3064.525073	0.639927189	0.451208446	1.418251797	0.156117264	0.387718595	Hcn2	Up
ENSMUSG00000020357	130.3834142	-0.798895501	0.263683236	-3.02975461	0.002447525	0.038567005	Flt4	Down
ENSMUSG00000020473	512.3364501	-0.62530352	0.215654913	-2.899556111	0.003736915	0.047959893	Aebp1	Down
ENSMUSG00000020723	431.1527431	0.60675452	0.203391601	2.983183754	0.002852667	0.041846995	Cacng4	Up
ENSMUSG00000020893	2277.660041	0.738169386	0.10163	7.263302062	3.78E-13	1.91E-10	Per1	Up
ENSMUSG00000021070	41.64248013	0.923254464	0.379460533	2.433071123	0.01497136	0.104762516	Bdkrb2	Up
ENSMUSG00000021127	350.969527	0.866680021	0.191035265	4.536754109	5.71E-06	0.000608034	Zfp36l1	Up
ENSMUSG00000021250	5890.204625	1.569551769	0.132595725	11.83712197	2.51E-32	5.92E-29	Fos	Up
ENSMUSG00000021281	115.6296336	1.063069565	0.212469925	5.003388424	5.63E-07	9.38E-05	Tnfaip2	Up
ENSMUSG00000021379	1336.202336	0.602704723	0.446170539	1.350839354	0.176746899	0.41438044	Id4	Up
ENSMUSG00000021453	1754.884357	1.168843161	0.112977136	10.34583812	4.37E-25	5.16E-22	Gadd45g	Up
ENSMUSG00000021638	418.8964981	-0.602873965	0.190709013	-3.16122429	0.001571075	0.030507728	Ocln	Down
ENSMUSG00000021767	835.9187584	-0.719088939	0.166491784	-4.319065614	1.57E-05	0.001377715	Kat6b	Down
ENSMUSG00000021803	51.18742243	0.870662223	0.545898708	1.594915338	0.110731169	0.319573992	Cdhr1	Up
ENSMUSG00000021903	87.49795608	-1.030832042	0.23896508	-4.313735051	1.61E-05	0.001402661	Galnt15	Down
ENSMUSG00000021904	106.5859753	-1.005166038	0.242026387	-4.153125817	3.28E-05	0.002332996	Sema3g	Down
ENSMUSG00000022003	212.4260639	-0.678973041	0.140926504	-4.817922959	1.45E-06	0.00020953	Slc25a30	Down
ENSMUSG00000022070	81.67669242	-0.832464832	0.263635111	-3.157640229	0.001590517	0.03064057	Bora	Down
ENSMUSG00000022130	95.43422078	-0.727142489	0.250691935	-2.900542008	0.003725179	0.047852663	Tgds	Down
ENSMUSG00000022176	237.9520156	0.654159033	0.217172301	3.012166048	0.002593907	0.039653718	Rem2	Up
ENSMUSG00000022297	296.0763453	-0.629451121	0.196784245	-3.198686568	0.001380552	0.027963832	Fzd6	Down
ENSMUSG00000022309	76.8376078	-0.781830324	0.247499873	-3.158912018	0.001583593	0.03064057	Angpt1	Down
ENSMUSG00000022346	216.7541578	0.996226796	0.250004349	3.984837866	6.75E-05	0.003999586	Myc	Up
ENSMUSG00000022500	919.0865222	0.695560926	0.110547757	6.291949709	3.14E-10	1.06E-07	Litaf	Up
ENSMUSG00000022766	88.98649678	-0.71356803	0.344339625	-2.07227974	0.038239361	0.173443252	Serpind1	Down
ENSMUSG00000022807	936.5756898	-0.600779383	0.118633776	-5.064151246	4.10E-07	7.08E-05	Osbpl11	Down
ENSMUSG00000022831	163.7127873	0.70617624	0.221050786	3.194633468	0.001400085	0.028192898	Hcls1	Up
ENSMUSG00000022849	201.142147	-0.656441722	0.212359085	-3.09118737	0.001993578	0.034500109	Hspbap1	Down
ENSMUSG00000022876	74.23787201	0.826208564	0.2995175	2.75846508	0.005807351	0.061719137	Samsn1	Up
ENSMUSG00000022893	1083.26526	0.852836415	0.193664177	4.403686975	1.06E-05	0.000997731	Adamts1	Up
ENSMUSG00000022901	124.4277432	0.636538375	0.232755578	2.734793207	0.006241948	0.064591382	Cd86	Up
ENSMUSG00000022952	54.28306757	1.27604859	0.33092566	3.855997718	0.000115259	0.005869066	Runx1	Up
ENSMUSG00000023034	7537.497496	0.845634907	0.152903875	5.530500158	3.19E-08	6.85E-06	Nr4a1	Up
ENSMUSG00000023232	323.0965928	0.840780951	0.233930302	3.594151527	0.00032545	0.011460388	Serinc2	Up
ENSMUSG00000023243	80.55551041	0.612681591	0.368735939	1.661572756	0.09659847	0.295776444	Kcnk5	Up
ENSMUSG00000023828	50.19328617	-0.614689172	0.363636186	-1.690396046	0.090952211	0.285228068	Slc22a3	Down
ENSMUSG00000023830	802.7127228	-0.590347888	0.131809027	-4.478812288	7.51E-06	0.000743037	Igf2r	Down
ENSMUSG00000023905	547.1695293	0.656001995	0.139971313	4.686688879	2.78E-06	0.000344786	Tnfrsf12a	Up
ENSMUSG00000023935	62.71055766	-0.601638065	0.268410156	-2.241487704	0.024994501	0.138645046	Spats1	Down
ENSMUSG00000023947	168.9212291	0.714818583	0.261944525	2.728893003	0.006354732	0.06515309	Nfkbie	Up
ENSMUSG00000023999	43.75059763	-1.086839188	0.301584077	-3.603768467	0.000313636	0.011155371	Kif6	Down
ENSMUSG00000024042	543.5579752	0.666875817	0.196818416	3.38827957	0.000703325	0.019036852	Sik1	Up
ENSMUSG00000024066	334.1277942	-0.796773892	0.23222458	-3.43104891	0.000601252	0.017264353	Xdh	Down
ENSMUSG00000024087	141.5343679	-1.336147262	0.344962049	-3.873316692	0.000107364	0.005546887	Cyp1b1	Down
ENSMUSG00000024235	63.45214906	0.785152397	0.304214775	2.580914737	0.009853892	0.082593072	Map3k8	Up
ENSMUSG00000024298	1173.18349	-0.894566986	0.450586343	-1.985339771	0.047106682	0.196260136	Zfp871	Down
ENSMUSG00000024650	316.6481998	-0.718127581	0.220981894	-3.249712313	0.001155218	0.02563208	Slc22a6	Down
ENSMUSG00000024659	181.5519496	0.67165014	0.295646266	2.271803225	0.023098398	0.132460921	Anxa1	Up
ENSMUSG00000024737	38.91451362	2.332869572	0.396281513	5.886899827	3.94E-09	1.07E-06	Slc15a3	Up
ENSMUSG00000024912	172.392647	0.699985805	0.190395176	3.676489181	0.000236466	0.009246992	Fosl1	Up
ENSMUSG00000024913	75.23143712	-0.784200264	0.346842189	-2.260971383	0.023761029	0.134760068	Lrp5	Down
ENSMUSG00000024986	50.81190058	-0.900803388	0.347713789	-2.590646144	0.009579594	0.081593699	Hhex	Down
ENSMUSG00000025163	50.68873658	0.623225548	0.270196074	2.306567736	0.02107893	0.126010698	Cd7	Up
ENSMUSG00000025225	186.5138674	0.829214389	0.252040699	3.290001938	0.001001867	0.023726707	Nfkb2	Up
ENSMUSG00000025324	459.5483324	-0.813051285	0.179183392	-4.53753709	5.69E-06	0.000608034	Atp10a	Down
ENSMUSG00000025612	66.79773016	0.738446371	0.308511	2.393581981	0.016684752	0.111043419	Bach1	Up
ENSMUSG00000025930	88.24376634	-0.668358054	0.25716745	-2.598921658	0.009351711	0.080672045	Msc	Down
ENSMUSG00000026043	257.7834455	-1.179802596	0.215635628	-5.471278589	4.47E-08	9.04E-06	Col3a1	Down
ENSMUSG00000026162	99.39251459	0.613446723	0.232536145	2.638070406	0.008337927	0.075323352	Nhej1	Up
ENSMUSG00000026360	3003.283963	0.742325595	0.074017328	10.02907846	1.14E-23	1.24E-20	Rgs2	Up
ENSMUSG00000026547	450.5042457	0.599702228	0.169174272	3.544878428	0.000392794	0.013114139	Tagln2	Up
ENSMUSG00000026589	94.43673054	0.799892301	0.237272507	3.371196741	0.000748424	0.019876105	Sec16b	Up
ENSMUSG00000026604	118.9759495	-0.616408117	0.195433163	-3.154060993	0.001610154	0.030843497	Ptpn14	Down
ENSMUSG00000026628	455.3074419	3.588173265	0.40950146	8.762296636	1.91E-18	1.43E-15	Atf3	Up
ENSMUSG00000026650	42.13863277	0.673821158	0.311377297	2.164002209	0.03046418	0.152277871	Meig1	Up
ENSMUSG00000026708	54.89951703	-0.642171573	0.373893079	-1.717527305	0.08588287	0.276773624	Cenpl	Down
ENSMUSG00000026822	55.89202632	1.867739023	0.409650675	4.559345654	5.13E-06	0.000558762	Lcn2	Up
ENSMUSG00000026826	799.7365496	0.614054126	0.165285566	3.715110395	0.000203115	0.008532035	Nr4a2	Up
ENSMUSG00000027009	163.4606441	-0.656377326	0.274320803	-2.392736237	0.016723258	0.111177361	Itga4	Down
ENSMUSG00000027204	84.52202879	-1.089832634	0.295698062	-3.685626572	0.000228141	0.009046384	Fbn1	Down
ENSMUSG00000027399	137.556956	4.741102138	0.704016898	6.734358441	1.65E-11	6.47E-09	Il1a	Up
ENSMUSG00000027434	62.58641474	0.753702144	0.251789982	2.993376219	0.002759094	0.041027033	Nkx2-2	Up
ENSMUSG00000027456	58.37272412	0.705870624	0.300890898	2.345935449	0.018979394	0.118671512	Sdcbp2	Up
ENSMUSG00000027469	86.75285053	-0.830142569	0.231972997	-3.578617252	0.000345417	0.012064522	Tpx2	Down
ENSMUSG00000027474	66.42372602	1.10632928	0.390173911	2.83547733	0.004575726	0.053773682	Ccm2l	Up
ENSMUSG00000027555	52.42280759	0.61615649	0.403422195	1.527324222	0.126680409	0.343429428	Car13	Up
ENSMUSG00000027750	40.03546863	-0.682710986	0.435012173	-1.569406626	0.116553221	0.329261105	Postn	Down
ENSMUSG00000027765	42.88083613	-0.644361088	0.331304447	-1.94492134	0.051784446	0.206612351	P2ry1	Down
ENSMUSG00000027868	44.49350107	-0.994066647	0.318335546	-3.12270075	0.001791998	0.032564224	Tbx15	Down
ENSMUSG00000027875	319.2546323	-0.682370333	0.172573306	-3.954089706	7.68E-05	0.004403065	Hmgcs2	Down
ENSMUSG00000027896	124.4338038	-0.648857344	0.244173009	-2.657367199	0.007875361	0.072912762	Slc16a4	Down
ENSMUSG00000027954	289.1367366	-0.639853921	0.153248527	-4.175269642	2.98E-05	0.002205915	Efna1	Down
ENSMUSG00000027995	156.7708273	2.808616542	0.2698253	10.40901849	2.26E-25	2.90E-22	Tlr2	Up
ENSMUSG00000028031	41.64337285	-0.718829547	0.353611366	-2.032823651	0.042070343	0.183811041	Dkk2	Down
ENSMUSG00000028073	200.2806411	-0.601430046	0.15148513	-3.970224975	7.18E-05	0.004200284	Pear1	Down
ENSMUSG00000028150	37.92463887	0.751906306	0.502345099	1.496792358	0.134447295	0.355674946	Rorc	Up
ENSMUSG00000028195	2784.627222	1.23590017	0.338470245	3.651429297	0.000260785	0.009818274	Ccn1	Up
ENSMUSG00000028211	302.7712726	-0.702167589	0.220109296	-3.19008603	0.001422304	0.028518615	Trp53inp1	Down
ENSMUSG00000028214	184.9035286	1.488482733	0.233622626	6.371312384	1.87E-10	6.80E-08	Gem	Up
ENSMUSG00000028294	67.05275824	-0.589602978	0.374621381	-1.573863662	0.115518972	0.327411691	Cfap206	Down
ENSMUSG00000028341	471.8075106	0.857292633	0.148100424	5.788589989	7.10E-09	1.78E-06	Nr4a3	Up
ENSMUSG00000028458	1148.712895	0.623043558	0.393750244	1.582331866	0.11357383	0.324470461	Tesk1	Up
ENSMUSG00000028680	880.4414219	0.838283855	0.140508095	5.966089392	2.43E-09	6.75E-07	Plk3	Up
ENSMUSG00000028730	38.05226536	-1.11458956	0.468397892	-2.379578516	0.01733245	0.113539178	Cfap57	Down
ENSMUSG00000028763	93.06967235	-0.874909007	0.387755542	-2.256341722	0.024049238	0.135892911	Hspg2	Down
ENSMUSG00000029009	763.171155	-0.595888448	0.157155051	-3.791723171	0.000149606	0.007035938	Mthfr	Down
ENSMUSG00000029135	1610.507644	0.672872005	0.124418353	5.408141093	6.37E-08	1.25E-05	Fosl2	Up
ENSMUSG00000029163	136.8215896	-0.901209905	0.269238698	-3.347252507	0.000816168	0.020829944	Emilin1	Down
ENSMUSG00000029394	913.3675264	0.594724282	0.34607553	1.718481168	0.085708886	0.276502962	Cdk2ap1	Up
ENSMUSG00000029419	46.60066829	-0.671932639	0.290186683	-2.315518524	0.020584572	0.124581104	Ajm1	Down
ENSMUSG00000029561	99.76817354	-0.600067182	0.306746299	-1.956232836	0.050437732	0.203318021	Oasl2	Down
ENSMUSG00000029641	178.7103227	0.672088097	0.276715779	2.428802936	0.015148764	0.105092687	Rasl11a	Up
ENSMUSG00000029843	526.3351743	-0.925247733	0.23339386	-3.964319078	7.36E-05	0.004235622	Slc13a4	Down
ENSMUSG00000030108	360.2715545	-0.931412192	0.259574899	-3.588221335	0.000332942	0.01169509	Slc6a13	Down
ENSMUSG00000030124	100.3856198	0.599709116	0.222083385	2.700378132	0.006926071	0.067492503	Lag3	Up
ENSMUSG00000030189	259.7592987	0.594606931	0.440657203	1.349363922	0.177220103	0.414940089	Ybx3	Up
ENSMUSG00000030208	216.1312031	3.797470053	0.302963702	12.53440602	4.84E-36	2.28E-32	Emp1	Up
ENSMUSG00000030443	166.1906753	-0.627224929	0.244799261	-2.562201071	0.010401108	0.085108722	Zfp583	Down
ENSMUSG00000030528	77.70363514	-0.938227775	0.303398072	-3.092398607	0.00198546	0.034443846	Blm	Down
ENSMUSG00000030722	65.18889716	-0.658529639	0.270915215	-2.430759156	0.015067226	0.105069782	Nfatc2ip	Down
ENSMUSG00000030745	81.79340183	0.60321118	0.294718746	2.046735023	0.040684109	0.180540514	Il21r	Up
ENSMUSG00000030834	52.67124913	0.684552656	0.364467971	1.878224453	0.060350466	0.226911342	Abcc6	Up
ENSMUSG00000030921	64.45532254	-1.28938895	0.42281295	-3.049549331	0.00229185	0.037163147	Trim30a	Down
ENSMUSG00000031075	129.7563548	-0.606827805	0.223789748	-2.711597878	0.006695977	0.066463991	Ano1	Down
ENSMUSG00000031328	1135.971402	-0.589218473	0.149769958	-3.93415664	8.35E-05	0.00468998	Flna	Down
ENSMUSG00000031381	195.4440231	0.699394101	0.184631249	3.788059194	0.000151829	0.007069535	Piga	Up
ENSMUSG00000031504	54.65138876	2.903282658	0.461980579	6.284425775	3.29E-10	1.08E-07	Rab20	Up
ENSMUSG00000031530	482.9619587	0.746999347	0.167183558	4.46813884	7.89E-06	0.000775661	Dusp4	Up
ENSMUSG00000031762	427.5715495	0.700810455	0.192820564	3.634521344	0.000278497	0.010316189	Mt2	Up
ENSMUSG00000031765	14175.6616	0.655063834	0.154142422	4.24973103	2.14E-05	0.001711735	Mt1	Up
ENSMUSG00000031803	59.61070592	-0.845242271	0.378779032	-2.231491713	0.025648576	0.140239954	B3gnt3	Down
ENSMUSG00000031880	100.0121019	1.739196645	0.280050616	6.210293949	5.29E-10	1.66E-07	Rrad	Up
ENSMUSG00000032000	111.2911553	0.838946881	0.21350076	3.929479601	8.51E-05	0.004744484	Birc3	Up
ENSMUSG00000032014	859.5793727	0.615672475	0.305309054	2.016554921	0.043741981	0.188210179	Oaf	Up
ENSMUSG00000032235	171.1527416	-0.700916569	0.232740169	-3.011584005	0.002598885	0.039686962	Ice2	Down
ENSMUSG00000032369	97.53640385	0.816583731	0.332941441	2.452634701	0.014181427	0.101956467	Plscr1	Up
ENSMUSG00000032372	45.97804609	-0.873500237	0.400271962	-2.182266857	0.029089844	0.148605114	Plscr2	Down
ENSMUSG00000032377	102.6177566	-0.77059806	0.299948885	-2.569097927	0.010196364	0.084068028	Plscr4	Down
ENSMUSG00000032392	132.980291	-0.614209199	0.266752851	-2.302540335	0.02130472	0.126718323	Parp16	Down
ENSMUSG00000032409	187.0165041	-0.66757777	0.211044682	-3.163205834	0.00156042	0.030362335	Atr	Down
ENSMUSG00000032487	1445.164403	1.62426332	0.136094808	11.93479272	7.80E-33	2.76E-29	Ptgs2	Up
ENSMUSG00000032572	57.87492138	-0.595217696	0.320116696	-1.859377233	0.062973687	0.232816795	Col6a4	Down
ENSMUSG00000032656	77.21035478	0.635192998	0.291607694	2.178244993	0.029387802	0.14969884	Marchf3	Up
ENSMUSG00000032796	45.85839285	-1.167365049	0.593185814	-1.967958471	0.049072816	0.200079144	Lama1	Down
ENSMUSG00000032860	37.55178897	0.790477115	0.342533005	2.307739995	0.021013602	0.125790014	P2ry2	Up
ENSMUSG00000033083	346.3984669	-0.684659529	0.153475766	-4.461026965	8.16E-06	0.000796327	Tbc1d4	Down
ENSMUSG00000033220	100.6372766	0.710353112	0.255710458	2.777958777	0.005470156	0.060017955	Rac2	Up
ENSMUSG00000033589	74.11243551	-0.667921937	0.283769525	-2.353747945	0.018585209	0.117699057	Reep4	Down
ENSMUSG00000033590	76.09711371	-0.689618788	0.33666797	-2.048364705	0.040524277	0.180176719	Myo5c	Down
ENSMUSG00000033967	61.59374788	-0.594642706	0.276177374	-2.153118835	0.03130934	0.155076141	Rnf225	Down
ENSMUSG00000034177	113.9001805	-0.694482655	0.289949583	-2.395184185	0.016612018	0.110661827	Rnf43	Down
ENSMUSG00000034218	208.8191245	-0.595550586	0.297931566	-1.998950949	0.045613661	0.192978778	Atm	Down
ENSMUSG00000034333	63.57714633	-0.646199465	0.327696628	-1.971944202	0.048615977	0.199249498	Zbed4	Down
ENSMUSG00000034422	48.08364827	-0.922573183	0.377963962	-2.440902512	0.014650609	0.103593418	Parp14	Down
ENSMUSG00000034518	295.3337713	-0.66161344	0.235613547	-2.808044992	0.004984326	0.056544019	Hmgxb4	Down
ENSMUSG00000034579	83.28493949	-0.637075579	0.324000938	-1.966276957	0.049266627	0.200485138	Pla2g3	Down
ENSMUSG00000034686	980.4503107	0.874446564	0.314940251	2.776547489	0.005493961	0.060055992	Prr7	Up
ENSMUSG00000034765	1259.143954	0.780745929	0.181346213	4.305278365	1.67E-05	0.001430836	Dusp5	Up
ENSMUSG00000034855	45.23412683	3.191867131	0.401642925	7.947026897	1.91E-15	1.23E-12	Cxcl10	Up
ENSMUSG00000034906	44.98837867	-0.824609126	0.276222903	-2.98530324	0.002832973	0.041731082	Ncaph	Down
ENSMUSG00000034919	54.78054321	-0.636944819	0.265612636	-2.39802153	0.016483896	0.110172822	Ttc22	Down
ENSMUSG00000034936	1041.895122	0.816312188	0.139672676	5.844465863	5.08E-09	1.33E-06	Arl4d	Up
ENSMUSG00000034974	1609.213968	0.781430439	0.440799857	1.772755656	0.076269204	0.258417151	Dapk3	Up
ENSMUSG00000035283	1856.714756	0.816121072	0.28923018	2.821700941	0.00477697	0.055112297	Adrb1	Up
ENSMUSG00000035329	1632.284505	0.718779302	0.304735845	2.358696272	0.018339259	0.117047137	Fbxo33	Up
ENSMUSG00000035352	47.96191707	1.701518411	0.399302176	4.261229999	2.03E-05	0.001663574	Ccl12	Up
ENSMUSG00000035356	192.8365143	1.468486612	0.253761321	5.78688117	7.17E-09	1.78E-06	Nfkbiz	Up
ENSMUSG00000035373	115.0051827	4.589456415	0.740613314	6.196832175	5.76E-10	1.77E-07	Ccl7	Up
ENSMUSG00000035385	87.6201401	3.074639534	0.416931104	7.374454695	1.65E-13	8.98E-11	Ccl2	Up
ENSMUSG00000035621	205.1082813	0.672665005	0.270284813	2.488726606	0.012820151	0.095819459	Midn	Up
ENSMUSG00000036030	43.12858286	-1.455239835	0.297426112	-4.892777651	9.94E-07	0.000151336	Prtg	Down
ENSMUSG00000036123	49.94390206	-0.754162781	0.319072072	-2.363612638	0.018097724	0.116443596	Slc9a3	Down
ENSMUSG00000036334	40.27786854	0.791728325	0.490557356	1.613936302	0.106541244	0.312062455	Igsf10	Up
ENSMUSG00000036390	258.2787518	0.708878725	0.140948982	5.029328444	4.92E-07	8.39E-05	Gadd45a	Up
ENSMUSG00000036931	82.41438144	0.996658598	0.283956487	3.509899032	0.000448277	0.014070527	Nfkbid	Up
ENSMUSG00000037001	435.8848087	-0.738569115	0.180610772	-4.089286086	4.33E-05	0.00291683	Zfp39	Down
ENSMUSG00000037315	223.2082911	-0.758872268	0.174293761	-4.353984126	1.34E-05	0.001205382	Jade3	Down
ENSMUSG00000037321	124.556542	-0.615042458	0.183724743	-3.347629984	0.000815058	0.020829944	Tap1	Down
ENSMUSG00000037370	121.7045687	-0.632975629	0.226250935	-2.79767078	0.005147255	0.057828999	Enpp1	Down
ENSMUSG00000037405	502.2886765	1.585365931	0.173276258	9.149354597	5.73E-20	5.07E-17	Icam1	Up
ENSMUSG00000037447	941.1322972	1.081369915	0.133116663	8.123475258	4.53E-16	3.05E-13	Arid5a	Up
ENSMUSG00000037580	166.8127151	0.591150177	0.25514479	2.316920434	0.020508066	0.124277478	Gch1	Up
ENSMUSG00000037621	74.85649633	0.600653182	0.378519591	1.586848334	0.112546999	0.323167407	Atoh8	Up
ENSMUSG00000037868	828.7544291	1.59958696	0.180206831	8.876394717	6.91E-19	5.43E-16	Egr2	Up
ENSMUSG00000038024	264.7168352	-0.829960905	0.183452845	-4.524110301	6.07E-06	0.000631296	Dennd4c	Down
ENSMUSG00000038058	192.3438683	-0.689611145	0.212580983	-3.243992641	0.001178668	0.025875798	Nod1	Down
ENSMUSG00000038418	31199.90103	0.880655109	0.082431838	10.68343416	1.22E-26	1.90E-23	Egr1	Up
ENSMUSG00000038630	642.8300228	-0.805110348	0.200546546	-4.014580966	5.96E-05	0.003658497	Zkscan16	Down
ENSMUSG00000038766	87.12693721	-0.742538438	0.27367288	-2.713233547	0.006663013	0.066376925	Gabpb2	Down
ENSMUSG00000038894	3712.856461	0.654425006	0.158395011	4.131601134	3.60E-05	0.002512133	Irs2	Up
ENSMUSG00000039109	86.87614888	-1.118961486	0.391917688	-2.855093101	0.004302421	0.051843875	F13a1	Down
ENSMUSG00000039242	240.181253	-0.594864711	0.208369823	-2.854850593	0.004305708	0.051843875	B3galnt2	Down
ENSMUSG00000039304	43.62282359	-1.234164027	0.495274262	-2.491879997	0.012706896	0.095426431	Tnfsf10	Down
ENSMUSG00000039358	59.61680485	-0.950916263	0.388135062	-2.449962282	0.014287118	0.10219791	Drd5	Down
ENSMUSG00000039384	392.1262103	0.643265668	0.117396683	5.479419476	4.27E-08	8.75E-06	Dusp10	Up
ENSMUSG00000039481	279.3399995	0.626657812	0.260902066	2.401889035	0.016310655	0.109428264	Nrtn	Up
ENSMUSG00000039496	41.89091755	-0.696199738	0.38369207	-1.814475182	0.0696046	0.246146071	Cdnf	Down
ENSMUSG00000039512	728.6084263	-0.606112796	0.110591454	-5.480647676	4.24E-08	8.75E-06	Bltp3a	Down
ENSMUSG00000039678	59.98447864	-0.654931119	0.30359991	-2.15721776	0.030988701	0.154137757	Tbc1d13	Down
ENSMUSG00000039693	432.2797826	0.633621177	0.148847923	4.256835867	2.07E-05	0.001677207	Msantd3	Up
ENSMUSG00000039831	843.2443387	-0.773787751	0.163283882	-4.738910808	2.15E-06	0.000286953	Arhgap29	Down
ENSMUSG00000040146	115.8784738	0.604232177	0.210990914	2.863782927	0.004186148	0.050953661	Rgl3	Up
ENSMUSG00000040152	223.1962599	2.036376709	0.451412066	4.511126004	6.45E-06	0.000666307	Thbs1	Up
ENSMUSG00000040310	40.02930355	-1.462497247	0.374345015	-3.906816409	9.35E-05	0.005072304	Alx4	Down
ENSMUSG00000040435	1572.076013	0.794842361	0.149441054	5.318768444	1.04E-07	1.97E-05	Ppp1r15a	Up
ENSMUSG00000040552	223.1959999	2.243464374	0.271407622	8.266033045	1.38E-16	9.80E-14	C3ar1	Up
ENSMUSG00000040680	56.88751541	-0.779073898	0.330483858	-2.357373524	0.018404724	0.117253496	Kremen2	Down
ENSMUSG00000040693	123.1953331	-0.637279928	0.186952028	-3.40878852	0.00065252	0.01816558	Slco4c1	Down
ENSMUSG00000040717	65.06420028	-0.794392322	0.302529723	-2.625832309	0.008643739	0.077053381	Il17rd	Down
ENSMUSG00000040794	4660.330799	0.882952592	0.507965558	1.738213504	0.0821732	0.269403936	C1qtnf4	Up
ENSMUSG00000040857	210.1878747	0.700785856	0.196500969	3.566322647	0.000362026	0.012438919	Erf	Up
ENSMUSG00000041605	69.27857789	0.602127886	0.243034097	2.477544897	0.013228976	0.097485367	Inava	Up
ENSMUSG00000041734	71.5080858	-0.614270583	0.378674355	-1.622160505	0.104768986	0.308679153	Kirrel1	Down
ENSMUSG00000041797	259.02188	-0.765762824	0.200675483	-3.815926159	0.000135673	0.006577356	Abca9	Down
ENSMUSG00000041809	38.04826763	-0.600704543	0.347466405	-1.728813301	0.083842515	0.272641801	Efhc1	Down
ENSMUSG00000041842	101.0071424	-0.756849723	0.274382512	-2.758374498	0.005808961	0.061719137	Fhdc1	Down
ENSMUSG00000041849	38.41781482	-0.944402514	0.427749114	-2.20784213	0.02725528	0.143750277	Card6	Down
ENSMUSG00000041930	162.6065123	-0.593298973	0.213435059	-2.779763438	0.005439851	0.059880662	Fam222a	Down
ENSMUSG00000041957	110.5498597	-0.699217598	0.204565562	-3.418061145	0.000630689	0.017856077	Pkp2	Down
ENSMUSG00000042286	309.960712	-0.643865825	0.270069555	-2.384074076	0.017122155	0.112787916	Stab1	Down
ENSMUSG00000042485	68.28763519	0.655059543	0.238746073	2.743750024	0.006074177	0.063318154	Mustn1	Up
ENSMUSG00000042564	52.67317774	-0.585056367	0.348001521	-1.681189109	0.092726188	0.288680871	Fam227a	Down
ENSMUSG00000042567	40.52562475	-0.655072926	0.437169013	-1.498443179	0.134018145	0.355207051	Nek10	Down
ENSMUSG00000042581	87.12805472	-0.586713394	0.337333745	-1.739266833	0.081987839	0.269160446	Thsd7b	Down
ENSMUSG00000042595	691.7981272	-0.597719163	0.110822079	-5.39350255	6.91E-08	1.34E-05	Fam199x	Down
ENSMUSG00000042607	48.0866301	0.873294807	0.352675804	2.476197111	0.013279024	0.097803262	Asb4	Up
ENSMUSG00000042622	221.8329931	2.177751869	0.277482668	7.848244652	4.22E-15	2.60E-12	Maff	Up
ENSMUSG00000042677	40.40135439	2.119020265	0.460825165	4.598317163	4.26E-06	0.000490186	Zc3h12a	Up
ENSMUSG00000042812	89.97094928	0.815930817	0.346736578	2.35317203	0.01861402	0.117699057	Foxf1	Up
ENSMUSG00000043091	168.1711647	0.80945515	0.286003481	2.830228317	0.00465148	0.053972416	Tuba1c	Up
ENSMUSG00000043183	454.1017368	-0.721926617	0.146103023	-4.941216139	7.76E-07	0.000122114	Simc1	Down
ENSMUSG00000043505	40.15285034	0.784454405	0.454190142	1.727149782	0.084140767	0.273187316	Gimap5	Up
ENSMUSG00000043953	81.79721931	0.873681447	0.320408735	2.726771624	0.006395729	0.065243231	Ccrl2	Up
ENSMUSG00000044122	135.3373802	0.639030391	0.219420947	2.912349067	0.003587215	0.046762504	Proca1	Up
ENSMUSG00000044147	1740.10096	0.702599729	0.272041087	2.582697108	0.009803135	0.082406873	Arf6	Up
ENSMUSG00000044258	132.8600366	0.628692594	0.215872883	2.912327778	0.00358746	0.046762504	Ctla2a	Up
ENSMUSG00000044534	198.6708675	-0.945054599	0.178794597	-5.285699995	1.25E-07	2.27E-05	Ackr2	Down
ENSMUSG00000044786	478.9790585	1.738845815	0.386318918	4.501063069	6.76E-06	0.00067883	Zfp36	Up
ENSMUSG00000044811	103.7317932	0.619461114	0.209951407	2.950497563	0.003172625	0.044350021	Cd300c2	Up
ENSMUSG00000044857	902.9528472	0.625028272	0.37983816	1.645512058	0.099864258	0.301493972	Lemd2	Up
ENSMUSG00000044948	113.1484498	1.13246637	0.360598985	3.140514579	0.001686513	0.031538018	Cfap43	Up
ENSMUSG00000044982	282.9331326	0.611850801	0.243048975	2.517397161	0.011822548	0.091453544	Sft2d3	Up
ENSMUSG00000045094	68.53547183	-0.830984968	0.270966184	-3.066747866	0.002164013	0.036167378	Arhgef37	Down
ENSMUSG00000045165	40.03175432	-0.607474874	0.340156421	-1.785869195	0.07412044	0.254363381	AI467606	Down
ENSMUSG00000045532	339.5692481	0.812719536	0.242674066	3.349016847	0.000810989	0.020829944	C1ql1	Up
ENSMUSG00000045763	10342.31823	0.586998902	0.439828888	1.33460743	0.182004865	0.420076727	Basp1	Up
ENSMUSG00000045903	3133.703832	2.614567084	0.159674999	16.37430464	2.92E-60	4.13E-56	Npas4	Up
ENSMUSG00000046008	80.80524305	0.657232889	0.253432416	2.593326065	0.009505261	0.08144856	Pnlip	Up
ENSMUSG00000046058	1306.578885	0.700683037	0.504002628	1.390236872	0.16445696	0.398298157	Eid2	Up
ENSMUSG00000046223	174.989566	2.00246799	0.223870944	8.944742691	3.73E-19	3.10E-16	Plaur	Up
ENSMUSG00000046280	207.4710672	-0.739827701	0.223920642	-3.303972763	0.000953251	0.02305213	She	Down
ENSMUSG00000046491	71.50993963	-0.635214046	0.260928342	-2.434438672	0.014914907	0.10467795	C1qtnf2	Down
ENSMUSG00000046688	405.7648292	0.641278256	0.137230543	4.672999492	2.97E-06	0.000365388	Tifa	Up
ENSMUSG00000046714	74.6040805	-1.515427979	0.430341522	-3.521454246	0.000429187	0.013869388	Foxc2	Down
ENSMUSG00000046733	56.75810756	2.67507738	0.434676856	6.154174857	7.55E-10	2.27E-07	Gprc5a	Up
ENSMUSG00000046743	151.6943009	-1.058771256	0.199243894	-5.313945817	1.07E-07	2.00E-05	Fat4	Down
ENSMUSG00000046794	46.22582888	0.734920244	0.341364176	2.152892119	0.031327158	0.155076141	Ppp1r3b	Up
ENSMUSG00000046808	56.141938	-1.04327976	0.26715189	-3.905193263	9.42E-05	0.005086981	Atp10d	Down
ENSMUSG00000046922	67.54379154	-1.03188341	0.307499212	-3.355727009	0.000791567	0.020459431	Gpr6	Down
ENSMUSG00000047146	220.1044003	-0.884503758	0.207465622	-4.263375051	2.01E-05	0.001657257	Tet1	Down
ENSMUSG00000047180	40.77487781	1.133404219	0.534598204	2.1201048	0.033997208	0.16286446	Neurl3	Up
ENSMUSG00000047197	98.52543614	0.871188671	0.278328584	3.130072586	0.001747631	0.03222716	Gjd3	Up
ENSMUSG00000047407	55.52162182	1.707622538	0.406775104	4.197952437	2.69E-05	0.002049874	Tgif1	Up
ENSMUSG00000047420	176.3547957	-0.924704632	0.309429189	-2.988420829	0.002804231	0.04139712	Fam180a	Down
ENSMUSG00000047443	40.28214518	-1.384825295	0.444371819	-3.116366149	0.001830948	0.032975696	Erfe	Down
ENSMUSG00000047496	191.8412498	-0.782790212	0.289556644	-2.703409601	0.006863211	0.067328912	Rnf152	Down
ENSMUSG00000047502	67.91408426	-0.731365715	0.333909641	-2.19031027	0.028501743	0.147255126	Mroh7	Down
ENSMUSG00000048285	2234.787521	0.662282906	0.113123577	5.854508177	4.78E-09	1.28E-06	Frmd6	Up
ENSMUSG00000048373	113.1515131	-0.814268748	0.322593123	-2.524135487	0.011598322	0.09046052	Fgfbp1	Down
ENSMUSG00000048387	82.78897815	-1.876365982	0.270583794	-6.934509836	4.08E-12	1.70E-09	Osr1	Down
ENSMUSG00000048450	254.801433	-0.633136371	0.269646184	-2.348026443	0.018873181	0.118478384	Msx1	Down
ENSMUSG00000048572	333.4967825	1.142284691	0.234039826	4.880727819	1.06E-06	0.000157497	Tmem252	Up
ENSMUSG00000048612	109.8039617	-1.25990812	0.361457327	-3.485634478	0.000490971	0.01481917	Myof	Down
ENSMUSG00000048721	65.18886533	0.991627398	0.316609803	3.13201735	0.001736096	0.032121775	Fndc9	Up
ENSMUSG00000048728	141.778861	-0.651532782	0.177212034	-3.676571897	0.000236389	0.009246992	Zfp454	Down
ENSMUSG00000048779	184.4146838	0.917771019	0.18852792	4.868090724	1.13E-06	0.000166158	P2ry6	Up
ENSMUSG00000049130	208.0772217	2.691859067	0.286955781	9.380745194	6.55E-21	6.18E-18	C5ar1	Up
ENSMUSG00000049164	301.2864149	-0.613265618	0.226076891	-2.712641771	0.006674922	0.0664167	Zfp518a	Down
ENSMUSG00000049241	46.35317255	-1.637068722	0.509203869	-3.21495735	0.001304639	0.027199514	Hcar1	Down
ENSMUSG00000049577	466.348199	0.607648414	0.20760367	2.926963743	0.003422888	0.045893567	Zfpm1	Up
ENSMUSG00000049625	82.4141118	-0.676049632	0.372869897	-1.813097916	0.069816721	0.246588198	Tifab	Down
ENSMUSG00000050212	72.74968734	-0.644702181	0.233265456	-2.763813344	0.005713021	0.061082723	Eva1b	Down
ENSMUSG00000050370	73.48974387	2.249985196	0.371804567	6.051526511	1.43E-09	4.15E-07	Ch25h	Up
ENSMUSG00000050592	214.1650662	-0.708627414	0.228443101	-3.101986499	0.001922267	0.034029959	Fam78a	Down
ENSMUSG00000050600	216.3961456	-0.620965758	0.168679125	-3.681343242	0.000232008	0.009148499	Zfp831	Down
ENSMUSG00000050677	92.20923146	-0.745290466	0.28659906	-2.600463747	0.009309786	0.080491847	Ccdc96	Down
ENSMUSG00000050919	142.2715076	-1.71527442	0.298233872	-5.751440677	8.85E-09	2.12E-06	Zfp366	Down
ENSMUSG00000050926	58.99843461	-0.874743456	0.385056569	-2.271727134	0.023102996	0.132460921	Dcaf12l2	Down
ENSMUSG00000051034	229.5257371	-0.702188773	0.227983391	-3.079999687	0.002070008	0.035178391	Zfp11	Down
ENSMUSG00000051037	53.66224667	-0.842916718	0.335006416	-2.51612112	0.01186544	0.091628405	Zfp455	Down
ENSMUSG00000051043	187.2672408	-0.735493341	0.225630753	-3.25972116	0.001115218	0.02508472	Gprc5c	Down
ENSMUSG00000051212	92.20599714	1.026149008	0.284604313	3.605528666	0.000311518	0.011107935	Gpr183	Up
ENSMUSG00000051439	595.4760664	2.207813624	0.20683146	10.67445745	1.34E-26	1.90E-23	Cd14	Up
ENSMUSG00000051627	88.36496026	0.697027484	0.365357329	1.907796639	0.056417505	0.217259577	H1f4	Up
ENSMUSG00000052504	235.9703632	-0.634412118	0.17296409	-3.667883418	0.000244567	0.00945333	Epha3	Down
ENSMUSG00000052783	55.89427506	-0.670793136	0.330512091	-2.029557026	0.042401587	0.184880372	Grk4	Down
ENSMUSG00000052837	7202.884198	0.78244807	0.124808481	6.269189889	3.63E-10	1.17E-07	Junb	Up
ENSMUSG00000052920	251.5746907	-0.605684563	0.22032407	-2.749062163	0.005976605	0.062730731	Prkg1	Down
ENSMUSG00000053113	534.5040339	2.335970886	0.209453998	11.15266794	6.95E-29	1.41E-25	Socs3	Up
ENSMUSG00000053175	56.63578342	2.150737855	0.376530401	5.711989912	1.12E-08	2.59E-06	Bcl3	Up
ENSMUSG00000053263	47.83807185	-0.653849246	0.296102689	-2.208184086	0.027231443	0.143683453	Gm12592	Down
ENSMUSG00000053368	77.70542246	-0.787538306	0.239504149	-3.288203191	0.00100829	0.023726707	Rxfp2	Down
ENSMUSG00000053465	310.0752353	-0.613332881	0.200050382	-3.065892076	0.002170216	0.036228281	Hs6st3	Down
ENSMUSG00000053552	65.43326843	0.866781102	0.447924757	1.935104253	0.052977504	0.20965957	Ebf4	Up
ENSMUSG00000054000	252.3242532	0.76272503	0.228325363	3.340518194	0.000836222	0.021176313	Tusc1	Up
ENSMUSG00000054204	63.33329184	0.696251783	0.314431182	2.214321681	0.026806658	0.142748204	Alkal2	Up
ENSMUSG00000054520	102.0009461	0.637661023	0.244282373	2.610343991	0.009045122	0.07931796	Sh3bp2	Up
ENSMUSG00000054717	346.2736286	0.863277873	0.219655901	3.930137395	8.49E-05	0.004744484	Hmgb2	Up
ENSMUSG00000055184	42.26089135	0.627295368	0.394134807	1.591575667	0.111480081	0.320819684	Fam72a	Up
ENSMUSG00000056501	345.258496	1.644985265	0.683084842	2.408171229	0.016032659	0.108253552	Cebpb	Up
ENSMUSG00000056832	284.2998088	-0.832374765	0.183931274	-4.525466219	6.03E-06	0.000631296	Ift56	Down
ENSMUSG00000057751	92.45672266	-0.928150584	0.25193427	-3.684098168	0.000229514	0.009075411	Megf6	Down
ENSMUSG00000058427	38.66471805	8.001969894	1.095158063	7.306680344	2.74E-13	1.44E-10	Cxcl2	Up
ENSMUSG00000059049	37.67840857	-0.880726461	0.411589763	-2.139816246	0.03236962	0.157953925	Frem1	Down
ENSMUSG00000059493	55.4020222	-0.787276571	0.323911849	-2.430527235	0.015076873	0.105085284	Nhs	Down
ENSMUSG00000059555	142.9034261	-0.707178013	0.264139899	-2.677285848	0.007422128	0.070363022	Tor4a	Down
ENSMUSG00000059852	358.5229813	0.637577063	0.44029583	1.448065186	0.147598821	0.375320444	Kcng2	Up
ENSMUSG00000059991	4546.518283	0.821871853	0.116974094	7.026101444	2.12E-12	9.11E-10	Nptx2	Up
ENSMUSG00000060176	59.11453483	-0.595024827	0.357791623	-1.663048516	0.096302724	0.29519935	Kif27	Down
ENSMUSG00000060275	42.5087172	0.784295635	0.36934592	2.12347177	0.033714339	0.162167916	Nrg2	Up
ENSMUSG00000060336	117.9880269	-0.634403362	0.284896719	-2.226783668	0.025961735	0.140831964	Zfp937	Down
ENSMUSG00000060791	50.56593346	0.661897254	0.311005174	2.128251582	0.03331623	0.160893624	Gmfg	Up
ENSMUSG00000060798	204.7387408	-0.776237703	0.221915408	-3.49789909	0.000468939	0.014368601	Intu	Down
ENSMUSG00000060981	78.94725868	0.677951738	0.281768808	2.406056731	0.01612576	0.10875477	H4c8	Up
ENSMUSG00000061482	132.8585013	0.606182324	0.256642686	2.361969993	0.018178114	0.116767144	H4c4	Up
ENSMUSG00000061517	184.4065	0.597883987	0.3304319	1.809401535	0.070388645	0.247605172	Sox21	Up
ENSMUSG00000061544	43.25303602	-0.595294825	0.335767246	-1.772938937	0.076238826	0.258376064	Zfp229	Down
ENSMUSG00000062960	648.9163819	-0.695440487	0.214900392	-3.236106182	0.001211723	0.026285517	Kdr	Down
ENSMUSG00000063234	55.89159537	3.283555934	0.426260919	7.7031597	1.33E-14	7.83E-12	Gpr84	Up
ENSMUSG00000063415	45.60782327	-0.588321676	0.426585197	-1.379142268	0.167850894	0.402455497	Cyp26b1	Down
ENSMUSG00000063556	45.97963449	0.607539216	0.326950844	1.858197421	0.063140984	0.233130874	Gm10132	Up
ENSMUSG00000063626	1656.983217	-0.586293582	0.167343735	-3.503528728	0.000459137	0.014266308	Unc5d	Down
ENSMUSG00000063810	183.1742134	-0.622517771	0.191796447	-3.245721083	0.001171536	0.025832177	Alms1	Down
ENSMUSG00000063894	318.7670625	-0.593972307	0.155977906	-3.808054127	0.000140065	0.006721203	Zkscan8	Down
ENSMUSG00000064341	10875.73413	0.659102933	0.288705995	2.282955482	0.022432991	0.13036183	ND1	Up
ENSMUSG00000064345	4291.934342	0.690748135	0.30394228	2.272629315	0.023048528	0.132388702	ND2	Up
ENSMUSG00000064351	12073.50984	0.662013156	0.292066625	2.266651168	0.023411544	0.133421606	COX1	Up
ENSMUSG00000064354	827.4067895	0.645679522	0.315737163	2.044990573	0.040855787	0.181061154	COX2	Up
ENSMUSG00000064356	131.742812	0.881280706	0.280126625	3.146008373	0.001655153	0.0313572	ATP8	Up
ENSMUSG00000064357	837.4446562	0.650697205	0.321177746	2.025972263	0.042767627	0.185696956	ATP6	Up
ENSMUSG00000064360	165.2054592	0.805878668	0.296962018	2.713743239	0.006652771	0.066321566	ND3	Up
ENSMUSG00000064363	4997.795414	0.636787652	0.317195198	2.007557668	0.044690317	0.190486523	ND4	Up
ENSMUSG00000064367	3200.418655	0.710968352	0.283658648	2.506422267	0.012195987	0.093473954	ND5	Up
ENSMUSG00000064368	1675.388171	0.70869111	0.302040949	2.346341158	0.018958745	0.118642761	ND6	Up
ENSMUSG00000064370	12082.67658	0.646234729	0.286051867	2.259152286	0.023873914	0.135129597	CYTB	Up
ENSMUSG00000067860	96.29919286	-0.876421682	0.314963859	-2.78261031	0.005392353	0.059404008	Zic3	Down
ENSMUSG00000067942	199.1689663	-0.847786228	0.203864988	-4.158567073	3.20E-05	0.002289627	Zfp160	Down
ENSMUSG00000068130	37.55281762	-0.915202425	0.340042713	-2.691433724	0.007114563	0.068556782	Zfp442	Down
ENSMUSG00000068522	70.14768526	0.642378105	0.288052409	2.230073709	0.02574255	0.140250276	Aard	Up
ENSMUSG00000068686	52.5486728	0.607556321	0.288754486	2.104058465	0.035373347	0.166803833	Cd59b	Up
ENSMUSG00000068699	121.0831725	1.388700424	0.301082299	4.612361562	3.98E-06	0.000469649	Flnc	Up
ENSMUSG00000069184	127.0329903	-0.602640101	0.178802957	-3.370414626	0.000750552	0.019876105	Zfp72	Down
ENSMUSG00000069227	1698.072209	0.592777996	0.507067324	1.169032134	0.242390685	0.493709717	Gprin1	Up
ENSMUSG00000069727	145.624509	-0.651865672	0.172692589	-3.77471713	0.000160189	0.007197785	Zfp975	Down
ENSMUSG00000070327	97.16275014	-0.628104819	0.257211894	-2.441974234	0.014607189	0.103441405	Rnf213	Down
ENSMUSG00000070709	174.3690051	-0.609736547	0.248370371	-2.454948809	0.014090465	0.101457083	Zfp974	Down
ENSMUSG00000071341	6915.375092	1.070523481	0.090133626	11.87707103	1.56E-32	4.41E-29	Egr4	Up
ENSMUSG00000071637	915.4775957	0.946927256	0.149999043	6.312888629	2.74E-10	9.69E-08	Cebpd	Up
ENSMUSG00000071984	47.5905835	-0.657351741	0.405661358	-1.620444559	0.105136815	0.309228495	Fndc1	Down
ENSMUSG00000072620	177.9686108	0.913334971	0.199942737	4.567982726	4.92E-06	0.000547551	Slfn2	Up
ENSMUSG00000072720	84.40028778	-0.615065671	0.341865378	-1.799145837	0.071995615	0.2504103	Myo18b	Down
ENSMUSG00000072915	403.9067093	-0.637966917	0.144997244	-4.399855472	1.08E-05	0.001008829	Gm12258	Down
ENSMUSG00000073125	126.7783337	1.415252597	0.764898393	1.850249144	0.064277649	0.235030824	Xlr3b	Up
ENSMUSG00000073406	37.55153572	0.628689415	0.33761643	1.862141054	0.062583211	0.231841559	H2-Bl	Up
ENSMUSG00000073409	48.46024478	-0.684271655	0.428790073	-1.595819722	0.110529049	0.319120786	H2-Q6	Down
ENSMUSG00000073421	128.0224923	0.650376462	0.271803475	2.392818788	0.016719497	0.111177361	H2-Ab1	Up
ENSMUSG00000073739	39.78281583	0.686752089	0.373917428	1.836641026	0.066262907	0.238863689	Gm16287	Up
ENSMUSG00000074194	214.9032211	-0.695444137	0.167163905	-4.160253003	3.18E-05	0.002284327	Zfp791	Down
ENSMUSG00000074220	431.6567969	-0.600868806	0.197382944	-3.044177957	0.002333171	0.037489632	Zfp382	Down
ENSMUSG00000078592	56.88473358	0.632051356	0.382327348	1.653168048	0.098296667	0.29875963	Gm4609	Up
ENSMUSG00000078794	2772.30714	0.677979903	0.391197748	1.733087441	0.083080128	0.270924279	Dact3	Up
ENSMUSG00000078920	51.30612889	0.593677939	0.338573629	1.753467749	0.079521751	0.264314348	Ifi47	Up
ENSMUSG00000079227	124.9239101	0.706450543	0.207260391	3.408516897	0.00065317	0.01816558	Ccr5	Up
ENSMUSG00000079470	230.0221376	0.895030959	0.182759077	4.897326967	9.71E-07	0.000149483	Utp14b	Up
ENSMUSG00000079598	1036.195775	0.64004368	0.293056476	2.184028447	0.028960158	0.148321271	Clec2l	Up
ENSMUSG00000083992	81.67469912	0.709990416	0.288596715	2.460147254	0.013888002	0.100356588	Gm11478	Up
ENSMUSG00000086604	82.78816257	0.668130276	0.23798973	2.807391215	0.004994455	0.056544019	Gm15510	Up
ENSMUSG00000087006	1024.680906	0.760393818	0.125843437	6.042379594	1.52E-09	4.30E-07	Gm13889	Up
ENSMUSG00000090125	1849.786698	0.675510543	0.290078671	2.328714966	0.019874171	0.122002932	Pou3f1	Up
ENSMUSG00000090523	82.2953589	-1.245316812	0.264189409	-4.71372723	2.43E-06	0.00031019	Gypc	Down
ENSMUSG00000090659	83.53470422	-0.836132074	0.231812797	-3.606928026	0.000309844	0.011076125	Zfp493	Down
ENSMUSG00000091183	95.05314836	-0.654252936	0.276607078	-2.365279082	0.018016489	0.116191987	Gm5141	Down
ENSMUSG00000091764	105.0954859	-0.884183438	0.225157427	-3.926956583	8.60E-05	0.004775707	Zfp964	Down
ENSMUSG00000091956	68.77854521	0.953542685	0.518319068	1.839682819	0.065814817	0.238062056	C2cd4b	Up
ENSMUSG00000092090	70.76717684	0.663150115	0.282987748	2.343388074	0.019109495	0.119150418	LOC118567373	Up
ENSMUSG00000094622	49.82325886	-0.733215086	0.295271995	-2.483185331	0.013021332	0.096507842	Gm3055	Down
ENSMUSG00000095193	46.72308375	-0.645874158	0.297948064	-2.167740746	0.030178417	0.151706561	Gm20939	Down
ENSMUSG00000095562	41.14522611	-1.852448465	0.489150404	-3.787073362	0.000152432	0.007069535	Erdr1x	Down
ENSMUSG00000096014	174.4967787	0.706401534	0.24234441	2.914866219	0.00355841	0.046762504	Sox1	Up
ENSMUSG00000096449	74.98243859	0.644616059	0.333159703	1.934856025	0.053007966	0.209720728	LOC118568041	Up
ENSMUSG00000097248	71.75759063	0.643301848	0.240274963	2.677356971	0.007420553	0.070363022	Gm2694	Up
ENSMUSG00000098087	115.5099879	0.596457011	0.24474295	2.437075353	0.014806594	0.104383535	Gm17750	Up
ENSMUSG00000100862	1308.798231	0.599523135	0.35299991	1.698366257	0.089438657	0.282610184	Atp6-ps	Up
ENSMUSG00000112812	48.95408901	-0.723462855	0.307280159	-2.354407969	0.018552237	0.117699057	Gm47415	Down
ENSMUSG00000116114	59.24100376	-0.818128428	0.317004746	-2.58080814	0.009856935	0.082593072	Gm35853	Down
