## Supplemental Table 2 for "Brain injury contributes to dopaminergic neurodegeneration, Lewy body pathology, and Parkinsonism preclinically with outcomes altered by T cell modulation"

	baseMean	log2FoldChange	lfcSE	stat	pvalue	padj	symbol	Regulation
ENSMUSG00000000214	739.0890649	-1.123334647	0.401043735	-2.801027791	0.005094013	0.999904344	Th	Down
ENSMUSG00000001497	5.171063192	3.718859662	1.68592588	2.20582631	0.027396163	0.999904344	Pax9	Up
ENSMUSG00000001930	291.9874282	0.94491699	0.460138123	2.053550755	0.040019193	0.999904344	Vwf	Up
ENSMUSG00000002257	162.9712378	0.699246935	0.321677127	2.173753979	0.029723616	0.999904344	Def6	Up
ENSMUSG00000002565	27.32938233	1.84975487	0.582422214	3.175968956	0.001493369	0.999904344	Scin	Up
ENSMUSG00000002831	290.479521	2.06756074	0.831987763	2.485085516	0.012952032	0.999904344	Plin4	Up
ENSMUSG00000004328	496.1472808	0.88385683	0.307404594	2.875223234	0.004037419	0.999904344	Hif3a	Up
ENSMUSG00000004371	45.07694308	-0.782084399	0.380440268	-2.055735068	0.03980806	0.999904344	Il11	Down
ENSMUSG00000004951	297.9344309	0.813720643	0.33368538	2.438586443	0.014744832	0.999904344	Hspb1	Up
ENSMUSG00000006360	271.5878995	0.709619449	0.248936031	2.850609641	0.00436355	0.999904344	Crip1	Up
ENSMUSG00000006777	25.68232908	-1.069229183	0.48421347	-2.208177279	0.027231918	0.999904344	Krt23	Down
ENSMUSG00000008461	5.63047856	-3.502914385	1.380001352	-2.53834127	0.011137931	0.999904344	Fut1	Down
ENSMUSG00000009185	7.140436155	2.947696378	1.211779582	2.43253511	0.014993538	0.999904344	Ccl8	Up
ENSMUSG00000009214	8.940496794	-2.317849645	1.146438367	-2.021783038	0.043198771	0.999904344	Mymk	Down
ENSMUSG00000012282	9.469222856	1.792496544	0.854005877	2.098927646	0.035823279	0.999904344	Wnt8a	Up
ENSMUSG00000013766	71.27196202	1.098243503	0.466228587	2.355590228	0.018493305	0.999904344	Ly6g6e	Up
ENSMUSG00000014030	6.267507796	-2.511782024	1.168115838	-2.150285051	0.031532674	0.999904344	Pax5	Down
ENSMUSG00000015947	107.2562964	0.707703282	0.344250781	2.055778294	0.039803891	0.999904344	Fcgr1	Up
ENSMUSG00000017002	27.09668426	1.295903558	0.55721082	2.325697046	0.020034718	0.999904344	Slpi	Up
ENSMUSG00000018238	131.2799784	0.638610468	0.310611799	2.055976209	0.039784809	0.999904344	Gdf9	Up
ENSMUSG00000018569	12.26797227	1.557571468	0.740156971	2.104379921	0.035345319	0.999904344	Cldn7	Up
ENSMUSG00000018830	228.844894	1.211570262	0.47912183	2.528731078	0.01144757	0.999904344	Myh11	Up
ENSMUSG00000018927	112.2784047	0.774007263	0.267079105	2.898044993	0.003754967	0.999904344	Ccl6	Up
ENSMUSG00000019851	146.4588756	0.645879048	0.318312387	2.029072928	0.042450863	0.999904344	Perp	Up
ENSMUSG00000020169	21.55165678	-1.278649257	0.569815695	-2.243969879	0.024834339	0.999904344	Best3	Down
ENSMUSG00000020303	77.37741565	0.770748345	0.33843446	2.277393223	0.022762754	0.999904344	Stc2	Up
ENSMUSG00000020419	4.020349228	-2.540036096	1.262613989	-2.011728143	0.044248602	0.999904344	Hormad2	Down
ENSMUSG00000020806	93.24954125	0.60430357	0.293812281	2.056767568	0.039708589	0.999904344	Rhbdf2	Up
ENSMUSG00000020808	23.79520296	-1.225442433	0.552823821	-2.216696147	0.026643862	0.999904344	Pimreg	Down
ENSMUSG00000020844	399.0517385	0.716481574	0.181671606	3.943828029	8.02E-05	0.862576115	Nxn	Up
ENSMUSG00000020847	112.7364444	-0.662554615	0.273796666	-2.419878315	0.015525702	0.999904344	Rph3al	Down
ENSMUSG00000021356	20.30760576	-1.628423702	0.553933295	-2.939746929	0.003284804	0.999904344	Irf4	Down
ENSMUSG00000021456	4.530742301	2.520626426	1.262611467	1.996359523	0.045894803	0.999904344	Fbp2	Up
ENSMUSG00000021490	10.85407291	-2.278416137	1.082763755	-2.104259702	0.035355799	0.999904344	Slc34a1	Down
ENSMUSG00000021509	21.1484861	2.295946103	0.593660196	3.867441538	0.000109983	0.862576115	Slc25a48	Up
ENSMUSG00000021768	30.00295649	0.977405973	0.47114735	2.074522911	0.038030773	0.999904344	Dusp13b	Up
ENSMUSG00000021998	682.0063406	0.678441936	0.333488609	2.034378137	0.041913484	0.999904344	Lcp1	Up
ENSMUSG00000022297	251.9529847	0.670168356	0.252603162	2.65304817	0.007976849	0.999904344	Fzd6	Up
ENSMUSG00000022367	12.32173798	1.497156385	0.738423619	2.027503383	0.042610959	0.999904344	Has2	Up
ENSMUSG00000022483	206.7750062	-0.808085455	0.28656179	-2.819934416	0.004803347	0.999904344	Col2a1	Down
ENSMUSG00000022652	1.649939683	4.112229659	2.079257382	1.977739598	0.047958091	0.999904344	Morc1	Up
ENSMUSG00000023000	1.738440129	-4.391951748	2.106869889	-2.08458613	0.037106885	0.999904344	Dhh	Down
ENSMUSG00000023216	9.921663466	-2.291605743	0.854416749	-2.682070247	0.007316809	0.999904344	Epb42	Down
ENSMUSG00000023987	3.249498254	4.076929745	1.916907634	2.126826391	0.033434511	0.999904344	Pgc	Up
ENSMUSG00000024066	89.913537	1.090617946	0.33176571	3.287313648	0.001011481	0.999904344	Xdh	Up
ENSMUSG00000025129	10.98758014	-1.512528882	0.747081224	-2.024584253	0.042910073	0.999904344	Ppp1r27	Down
ENSMUSG00000025418	2.220841329	-4.739090071	1.967919481	-2.408172752	0.016032593	0.999904344	Bsnd	Down
ENSMUSG00000025491	75.9713937	0.922409863	0.348164986	2.649347005	0.008064748	0.999904344	Ifitm1	Up
ENSMUSG00000025492	439.6663491	0.835946391	0.264644147	3.158756388	0.001584439	0.999904344	Ifitm3	Up
ENSMUSG00000025592	46.1004451	-0.9491998	0.373151192	-2.543740501	0.010967253	0.999904344	Dach2	Down
ENSMUSG00000025644	9.595362788	-2.340005793	1.028180717	-2.27587014	0.022853783	0.999904344	Gm7628	Down
ENSMUSG00000025650	328.6147104	0.707256686	0.34613363	2.043305313	0.041022224	0.999904344	Col7a1	Up
ENSMUSG00000025652	8.282982465	-2.154184144	1.035274003	-2.080786476	0.037453455	0.999904344	Tmem89	Down
ENSMUSG00000025780	499.9565901	0.603174987	0.25760029	2.341515169	0.019205646	0.999904344	Itih5	Up
ENSMUSG00000026069	12.11240158	1.963557531	0.801308471	2.450439003	0.014268214	0.999904344	Il1rl1	Up
ENSMUSG00000026147	152.9539804	-0.691965178	0.308373551	-2.243918704	0.024837633	0.999904344	Col9a1	Down
ENSMUSG00000026301	101.6215939	0.730187964	0.352620457	2.070747601	0.038382389	0.999904344	Iqca1	Up
ENSMUSG00000026468	19.52311453	1.545731894	0.722392054	2.139740998	0.032375704	0.999904344	Lhx4	Up
ENSMUSG00000026483	113.0323252	0.705701259	0.277080749	2.546915517	0.010867974	0.999904344	Niban1	Up
ENSMUSG00000026580	3.323025354	5.128020099	2.337709958	2.193608356	0.028263577	0.999904344	Selp	Up
ENSMUSG00000026822	34.21138711	3.255102872	1.417450558	2.296448969	0.021650224	0.999904344	Lcn2	Up
ENSMUSG00000026976	6.739893523	-2.63707897	1.082756992	-2.435522457	0.014870302	0.999904344	Pax8	Down
ENSMUSG00000027115	48.2602963	-1.001964003	0.42366483	-2.364992167	0.018030452	0.999904344	Kif18a	Down
ENSMUSG00000027301	861.7362451	0.7786572	0.318350003	2.44591548	0.014448487	0.999904344	Oxt	Up
ENSMUSG00000027377	8.220263922	-1.851286318	0.898763763	-2.059814153	0.039416311	0.999904344	Mall	Down
ENSMUSG00000027514	9.106692648	1.788459329	0.885610627	2.019464621	0.043438951	0.999904344	Zbp1	Up
ENSMUSG00000027611	19.45997545	-1.320412684	0.566897359	-2.329191808	0.019848907	0.999904344	Procr	Down
ENSMUSG00000027636	64.77995503	-0.801491453	0.340943883	-2.350801678	0.018733015	0.999904344	Sla2	Down
ENSMUSG00000028150	114.8700362	-0.791333555	0.263811338	-2.999619203	0.002703173	0.999904344	Rorc	Down
ENSMUSG00000028182	38.38027828	-0.93238305	0.375524711	-2.482880682	0.013032473	0.999904344	Lrriq3	Down
ENSMUSG00000028270	39.23689483	1.431533078	0.569124765	2.515323822	0.01189231	0.999904344	Gbp2	Up
ENSMUSG00000028356	3.34496821	-3.063925264	1.382334118	-2.216486755	0.026658184	0.999904344	Ambp	Down
ENSMUSG00000028362	3.610385505	3.334188054	1.607482685	2.074167321	0.038063774	0.999904344	Tnfsf8	Up
ENSMUSG00000028370	72.18134665	0.588544408	0.295628395	1.990825032	0.046500126	0.999904344	Pappa	Up
ENSMUSG00000028834	30.65799377	-1.221173633	0.496766425	-2.458245106	0.013961785	0.999904344	Trim63	Down
ENSMUSG00000028841	20.54956994	1.687221003	0.575286699	2.932835064	0.003358823	0.999904344	Cnksr1	Up
ENSMUSG00000029248	14.22518372	1.810259155	0.760263154	2.381095474	0.017261238	0.999904344	Spmap2l	Up
ENSMUSG00000029419	44.15634813	-0.791302772	0.399125672	-1.982590514	0.047413188	0.999904344	Ajm1	Down
ENSMUSG00000029828	87.54481727	-0.846318473	0.304501543	-2.779356926	0.005446664	0.999904344	Spmip4	Down
ENSMUSG00000030218	515.2756014	0.641266266	0.259728104	2.468990677	0.013549475	0.999904344	Mgp	Up
ENSMUSG00000030699	167.8558272	-0.958312126	0.268509101	-3.569011717	0.00035833	0.999904344	Tbx6	Down
ENSMUSG00000030748	246.3927974	0.76466357	0.362109282	2.111692818	0.034712805	0.999904344	Il4ra	Up
ENSMUSG00000030865	44.9841472	1.594291915	0.490201769	3.252317752	0.00114468	0.999904344	Chp2	Up
ENSMUSG00000030866	43.08748693	-1.265285081	0.581768397	-2.174894834	0.029637998	0.999904344	Ern2	Down
ENSMUSG00000031027	76.53136221	-0.586592684	0.28594571	-2.051412784	0.040226765	0.999904344	Stk33	Down
ENSMUSG00000031209	87.68139258	1.002658385	0.448338215	2.236388403	0.02532634	0.999904344	Heph	Up
ENSMUSG00000031504	48.60654643	1.170296753	0.433322669	2.700751283	0.006918305	0.999904344	Rab20	Up
ENSMUSG00000031594	30.54884692	1.289804862	0.551500253	2.338720344	0.019349912	0.999904344	Fgl1	Up
ENSMUSG00000031603	3.620482109	-4.656646387	1.57713467	-2.952599087	0.003151109	0.999904344	Fgf20	Down
ENSMUSG00000031610	475.4927567	0.612022825	0.27267241	2.24453521	0.024797986	0.999904344	Scrg1	Up
ENSMUSG00000031831	67.61624189	1.150407351	0.395258441	2.910519373	0.003608286	0.999904344	Dnaaf1	Up
ENSMUSG00000032473	2.729846087	4.83702895	2.074559925	2.331592783	0.019722124	0.999904344	Cldn18	Up
ENSMUSG00000032496	15.42117991	2.045465759	0.700355549	2.920610483	0.003493463	0.999904344	Ltf	Up
ENSMUSG00000032502	62.34162236	-0.846061305	0.396234699	-2.135252936	0.032740355	0.999904344	Stac	Down
ENSMUSG00000032572	509.441138	0.792990653	0.289626612	2.737975795	0.006181863	0.999904344	Col6a4	Up
ENSMUSG00000032715	149.1042685	1.314033465	0.352621223	3.726472996	0.000194178	0.999904344	Trib3	Up
ENSMUSG00000032845	10.78875385	-2.042095575	0.876337948	-2.330260351	0.019792395	0.999904344	Alpk2	Down
ENSMUSG00000032864	2.313210796	-4.793657036	1.9255272	-2.489529639	0.012791225	0.999904344	Rag2	Down
ENSMUSG00000032915	6.771129985	2.628537487	1.187639939	2.213244436	0.026880798	0.999904344	Adgre4	Up
ENSMUSG00000033080	9.137044937	2.425954383	0.971047482	2.498286054	0.012479545	0.999904344	Vsx1	Up
ENSMUSG00000033213	15.96480078	1.629815584	0.682890038	2.386644253	0.017002935	0.999904344	AA467197	Up
ENSMUSG00000033368	2.93119229	3.915739012	1.938809211	2.019661857	0.043418474	0.999904344	Trim69	Up
ENSMUSG00000033752	40.1364651	0.828557254	0.389312519	2.128257414	0.033315747	0.999904344	Mnd1	Up
ENSMUSG00000033777	19.87741844	1.280446756	0.563879828	2.270779504	0.023160329	0.999904344	Tlr13	Up
ENSMUSG00000033860	3.523320229	5.204216843	1.885251674	2.760489178	0.005771487	0.999904344	Fgg	Up
ENSMUSG00000034266	23.30547467	1.121307918	0.486616062	2.304296973	0.021205979	0.999904344	Batf	Up
ENSMUSG00000034452	45.10308488	-0.861325337	0.345332278	-2.494192959	0.01262439	0.999904344	Slc24a1	Down
ENSMUSG00000034968	20.36576275	1.577094075	0.612140544	2.576359451	0.009984679	0.999904344	Lbx2	Up
ENSMUSG00000035020	3.288034249	-3.090328243	1.445357544	-2.138106419	0.032508107	0.999904344	Epgn	Down
ENSMUSG00000035352	63.04419148	1.142531151	0.518641009	2.202932534	0.027599504	0.999904344	Ccl12	Up
ENSMUSG00000036172	2.97961737	-5.156899692	1.95363227	-2.639647068	0.008299241	0.999904344	Cd200r3	Down
ENSMUSG00000036256	468.1463108	0.797717026	0.366301865	2.177758574	0.029424016	0.999904344	Igfbp7	Up
ENSMUSG00000036596	4.187629523	-2.962333716	1.358218277	-2.18104392	0.029180168	0.999904344	Cpz	Down
ENSMUSG00000036832	36.16864698	1.040749886	0.528343345	1.969836275	0.048857138	0.999904344	Lpar3	Up
ENSMUSG00000036855	2.824436147	4.88844224	2.410650675	2.027851771	0.042575379	0.999904344	Gjd4	Up
ENSMUSG00000037095	171.2589646	0.875345057	0.365483545	2.395032744	0.016618881	0.999904344	Lrg1	Up
ENSMUSG00000037379	4.407484836	-3.075885353	1.37875346	-2.230917595	0.025686588	0.999904344	Spon2	Down
ENSMUSG00000037580	85.40889165	-0.776629184	0.358761847	-2.164748539	0.030406948	0.999904344	Gch1	Down
ENSMUSG00000037681	150.5808798	-0.759909648	0.236245237	-3.216613624	0.001297132	0.999904344	Esyt3	Down
ENSMUSG00000037991	10.31814746	-1.877963936	0.773283045	-2.428559567	0.015158935	0.999904344	Rmi2	Down
ENSMUSG00000038528	4.323468479	4.502473611	1.721946116	2.614758713	0.008929051	0.999904344	Mfsd4b5	Up
ENSMUSG00000038663	22.62425732	-1.329829651	0.576809433	-2.305492204	0.021139023	0.999904344	Fsd2	Down
ENSMUSG00000038797	40.75540138	-0.950720659	0.432606062	-2.197659123	0.027973407	0.999904344	Zscan2	Down
ENSMUSG00000038811	263.0468966	0.63674205	0.232007745	2.74448618	0.006060571	0.999904344	Gngt2	Up
ENSMUSG00000038932	76.13875236	-0.709100812	0.347254714	-2.042019257	0.041149621	0.999904344	Tcfl5	Down
ENSMUSG00000039232	10.70154986	2.163263999	0.789064579	2.741555074	0.006114911	0.999904344	Stx11	Up
ENSMUSG00000039714	2257.937656	0.626691907	0.285135688	2.197872565	0.027958188	0.999904344	Cplx3	Up
ENSMUSG00000040253	282.4791615	0.719998528	0.242404005	2.970241875	0.002975654	0.999904344	Gbp7	Up
ENSMUSG00000040283	7.056534454	2.682317999	1.050970193	2.552230325	0.010703573	0.999904344	Btnl9	Up
ENSMUSG00000040471	13.46277654	2.051341793	0.836905091	2.451104451	0.014241862	0.999904344	Ggt6	Up
ENSMUSG00000040584	176.1456989	0.728069653	0.325856161	2.23432833	0.025461478	0.999904344	Abcb1a	Up
ENSMUSG00000040985	2.300699555	-3.984873458	1.802503796	-2.210743448	0.027053608	0.999904344	Sun3	Down
ENSMUSG00000041287	7.819368891	-1.95830046	0.993481408	-1.97114958	0.048706769	0.999904344	Sox15	Down
ENSMUSG00000042195	118.5726902	0.708224691	0.328611304	2.155204897	0.031145804	0.999904344	Slc35f2	Up
ENSMUSG00000042379	15.89601616	1.687962154	0.630459702	2.677351383	0.007420677	0.999904344	Esm1	Up
ENSMUSG00000042821	13.23711568	-1.649121577	0.766258473	-2.152174019	0.031383651	0.999904344	Snai1	Down
ENSMUSG00000043017	4.262786165	-2.968131551	1.456106621	-2.03840262	0.041509685	0.999904344	Ptgir	Down
ENSMUSG00000043385	11.672052	-1.771796795	0.841196986	-2.106280484	0.035179996	0.999904344	Or2k2	Down
ENSMUSG00000043631	87.01560157	-0.688380314	0.285127018	-2.414293529	0.015765756	0.999904344	Ecm2	Down
ENSMUSG00000043986	3.030838093	-4.400214642	1.965567978	-2.238647908	0.025178834	0.999904344	Spata31d1d	Down
ENSMUSG00000044083	3.748785821	-3.942598345	1.506703471	-2.616704892	0.008878306	0.999904344	Efcab8	Down
ENSMUSG00000044162	3.817816222	3.355968771	1.656716541	2.025674693	0.042798132	0.999904344	Tnip3	Up
ENSMUSG00000044243	138.6210778	0.693452273	0.262564932	2.641069645	0.008264473	0.999904344	Bhlha9	Up
ENSMUSG00000044988	7.625791955	-2.797661349	1.008639121	-2.773699028	0.005542293	0.999904344	Ucn3	Down
ENSMUSG00000045052	6.538221962	2.856295394	1.420868575	2.010246017	0.044405157	0.999904344	Prlhr	Up
ENSMUSG00000045662	61.57698213	0.760919914	0.382655623	1.988524063	0.04675376	0.999904344	Henmt1	Up
ENSMUSG00000046317	4.054897354	4.397919364	2.109546337	2.084770212	0.037090164	0.999904344	BC107364	Up
ENSMUSG00000046450	4.209031197	2.424717156	1.195523123	2.028164165	0.042543496	0.999904344	Or13j1	Up
ENSMUSG00000046733	7.869050218	3.80803985	1.392246274	2.735176901	0.006234676	0.999904344	Gprc5a	Up
ENSMUSG00000047025	15.89670191	1.929253786	0.764675882	2.522969315	0.011636855	0.999904344	Ccer1	Up
ENSMUSG00000047686	19.50509007	-1.868948734	0.883865284	-2.114517638	0.03447108	0.999904344	Rtl3	Down
ENSMUSG00000047822	2.646225367	-4.187796832	1.728732756	-2.422466293	0.015415556	0.999904344	Angptl8	Down
ENSMUSG00000049134	64.68342276	-0.817052085	0.406347759	-2.010721279	0.044354905	0.999904344	Nrap	Down
ENSMUSG00000049382	66.96006124	1.117052888	0.492507288	2.268094128	0.02332347	0.999904344	Krt8	Up
ENSMUSG00000049908	4.313270512	5.504715027	2.033104626	2.70754144	0.006778361	0.999904344	Gja8	Up
ENSMUSG00000050141	317.6049598	-0.585430604	0.272453562	-2.148735367	0.031655383	0.999904344	Spata31f3	Down
ENSMUSG00000050234	92.03760876	0.774522685	0.378668874	2.045382493	0.040817164	0.999904344	Gja4	Up
ENSMUSG00000050350	18.01805188	-1.544383358	0.685673641	-2.252359236	0.02429958	0.999904344	Gpr18	Down
ENSMUSG00000053175	76.81068618	0.740275659	0.371700081	1.991594021	0.04641562	0.999904344	Bcl3	Up
ENSMUSG00000053559	44.67393905	0.88848671	0.447604704	1.984980727	0.047146616	0.999904344	Smagp	Up
ENSMUSG00000053783	199.6195985	0.669962167	0.232728422	2.878729468	0.003992807	0.999904344	Liat1	Up
ENSMUSG00000054362	14.78121123	-1.413709346	0.694940931	-2.034287065	0.041922661	0.999904344	Cimap2	Down
ENSMUSG00000054453	197.8705032	0.732841218	0.297577613	2.462689351	0.013789934	0.999904344	Sytl5	Up
ENSMUSG00000054580	50.71224945	-1.369796786	0.519212599	-2.638219466	0.008334263	0.999904344	Pla2r1	Down
ENSMUSG00000054764	3.1516854	-3.640631005	1.557897559	-2.33688729	0.019445045	0.999904344	Mtnr1a	Down
ENSMUSG00000055602	19.86546846	-1.883876792	0.649745015	-2.899409382	0.003738664	0.999904344	Tcp10b	Down
ENSMUSG00000055826	4.371648254	2.873358748	1.355053152	2.120476783	0.033965857	0.999904344	Tescl	Up
ENSMUSG00000056043	6.942012943	-3.166755147	0.982170998	-3.224240133	0.001263074	0.999904344	Rgs9bp	Down
ENSMUSG00000056071	65.01473081	1.28514309	0.573546498	2.240695558	0.025045802	0.999904344	S100a9	Up
ENSMUSG00000056290	11.56124749	1.464286808	0.685116745	2.137280718	0.032575166	0.999904344	Ms4a4b	Up
ENSMUSG00000056888	68.41651101	-1.091963349	0.344339068	-3.171186343	0.001518177	0.999904344	Glipr1	Down
ENSMUSG00000057003	14.19842408	1.547722589	0.763151608	2.028066997	0.042553411	0.999904344	Myh4	Up
ENSMUSG00000057836	137.7068357	-0.933246356	0.359443705	-2.596363054	0.009421645	0.999904344	Xlr3a	Down
ENSMUSG00000058400	150.8829791	0.639479206	0.275760139	2.318968974	0.020396719	0.999904344	Qrfpr	Up
ENSMUSG00000058626	51.08348562	-1.796873612	0.534381228	-3.36253131	0.000772314	0.999904344	Capn11	Down
ENSMUSG00000058665	43.22130983	-1.570822062	0.795677539	-1.974194301	0.048359654	0.999904344	En1	Down
ENSMUSG00000059434	119.721986	-0.597262635	0.294696119	-2.026706823	0.042692404	0.999904344	Gckr	Down
ENSMUSG00000059854	113.3632673	-0.686906427	0.314991163	-2.180716501	0.029204392	0.999904344	Hydin	Down
ENSMUSG00000059900	100.1022135	0.842423519	0.367805329	2.290405962	0.021997794	0.999904344	Tmem40	Up
ENSMUSG00000060034	13.21967385	1.474277911	0.694082758	2.124066467	0.033664586	0.999904344	Ctf2	Up
ENSMUSG00000060791	146.6830001	0.709982683	0.351768496	2.018323676	0.043557563	0.999904344	Gmfg	Up
ENSMUSG00000062077	44.75753948	1.491498193	0.43733715	3.410408176	0.000648657	0.999904344	Trim54	Up
ENSMUSG00000062727	5.345940298	2.521835023	1.16106972	2.171992758	0.029856209	0.999904344	H2bc12	Up
ENSMUSG00000063060	57.75374026	0.930890093	0.355872138	2.615799312	0.008901886	0.999904344	Sox7	Up
ENSMUSG00000063193	3.614113883	4.243065761	1.93536262	2.192387988	0.028351503	0.999904344	Cd300lb	Up
ENSMUSG00000063286	49.89417354	1.225128905	0.472816273	2.591131008	0.009566107	0.999904344	Gm8995	Up
ENSMUSG00000065220	4.277610583	2.4092566	1.226692717	1.964026172	0.049527057	0.999904344	Gm25794	Up
ENSMUSG00000065818	124.627998	0.766259572	0.264726587	2.89453198	0.003797242	0.999904344	Snord35a	Up
ENSMUSG00000066363	4.485298251	4.551216834	1.901869781	2.393022319	0.016710225	0.999904344	Serpina3f	Up
ENSMUSG00000066443	33.04664352	1.033234541	0.441896162	2.338184014	0.019377704	0.999904344	Gm10163	Up
ENSMUSG00000067604	6.755876995	5.156210252	1.607613222	3.207369896	0.001339546	0.999904344	Nms	Up
ENSMUSG00000067919	4.018391466	-2.878060617	1.304272762	-2.206640131	0.027339211	0.999904344	Rex2	Down
ENSMUSG00000068246	7.386709265	4.358556624	1.514088154	2.878667674	0.003993589	0.999904344	Apol9b	Up
ENSMUSG00000068615	130.1177353	0.631617231	0.241069504	2.620062763	0.008791359	0.999904344	Gjd2	Up
ENSMUSG00000069793	12.20841941	1.46518591	0.67648038	2.165895648	0.030319162	0.999904344	Slfn9	Up
ENSMUSG00000069833	639.9828229	0.73381079	0.302500489	2.425816876	0.015273975	0.999904344	Ahnak	Up
ENSMUSG00000070331	4.920333222	2.302861405	1.165309741	1.976179658	0.048134433	0.999904344	Qrich2	Up
ENSMUSG00000070504	2.212845846	4.53783718	2.139576213	2.120904668	0.033929826	0.999904344	Fcrl6	Up
ENSMUSG00000071713	131.9994914	0.656083076	0.277766481	2.361995134	0.018176881	0.999904344	Csf2rb	Up
ENSMUSG00000071748	48.12669621	-0.898708839	0.386591209	-2.32470066	0.020087972	0.999904344	Styx-ps	Down
ENSMUSG00000072944	10.75268848	-2.335453031	0.734399456	-3.18008546	0.001472316	0.999904344	Nup62cl	Down
ENSMUSG00000073002	283.5245708	0.676711072	0.200985854	3.366958708	0.000760021	0.999904344	Vamp5	Up
ENSMUSG00000073125	384.2062779	-1.277829292	0.370216235	-3.451575515	0.000557324	0.999904344	Xlr3b	Down
ENSMUSG00000073430	8.755155597	6.518959464	1.44528363	4.510505295	6.47E-06	0.188457299	Gm10505	Up
ENSMUSG00000073906	5.982756436	2.649860525	1.262566034	2.09878965	0.035835448	0.999904344	Or52w1	Up
ENSMUSG00000073974	7.08092366	-2.498945042	0.981542504	-2.545936658	0.010898496	0.999904344	Or52p2	Down
ENSMUSG00000074071	48.76297426	1.036909639	0.356088568	2.911943072	0.003591881	0.999904344	Fam169b	Up
ENSMUSG00000074261	5.872755585	3.377006438	1.289818782	2.618202251	0.00883944	0.999904344	Erich4	Up
ENSMUSG00000074364	111.2617436	0.58804996	0.290933883	2.02124948	0.043253946	0.999904344	Ehd2	Up
ENSMUSG00000074771	143.4733346	-0.718139585	0.309894815	-2.317365603	0.020483824	0.999904344	Ankef1	Down
ENSMUSG00000074813	25.74229636	1.044045527	0.530904348	1.96654168	0.049236073	0.999904344	Morrbid	Up
ENSMUSG00000075370	4.330092141	3.597704316	1.424766007	2.525119422	0.011565898	0.999904344	Igll1	Up
ENSMUSG00000075576	89.45007236	-0.621560217	0.292199051	-2.12718082	0.033405062	0.999904344	Gm12359	Down
ENSMUSG00000076430	4.363457994	-2.38148548	1.207241436	-1.972667114	0.048533501	0.999904344	Hus1b	Down
ENSMUSG00000076972	3.368456311	-3.065072347	1.517028346	-2.020445007	0.043337249	0.999904344	Mir193b	Down
ENSMUSG00000077396	38.21964527	1.277907465	0.596074491	2.143872091	0.032043137	0.999904344	Gm24340	Up
ENSMUSG00000077569	3.722979056	-3.945916325	1.5708858	-2.511905273	0.012008132	0.999904344	Gm24608	Down
ENSMUSG00000077639	5.997395363	-2.220464942	1.086604011	-2.043490472	0.04100391	0.999904344	Gm22772	Down
ENSMUSG00000078598	3.371178808	4.119875441	1.742255723	2.364678954	0.018045707	0.999904344	Skint5	Up
ENSMUSG00000078920	17.14295366	2.616245689	0.863779867	3.028833837	0.002454997	0.999904344	Ifi47	Up
ENSMUSG00000079017	63.73902564	0.719344142	0.349974564	2.055418354	0.039838614	0.999904344	Ifi27l2a	Up
ENSMUSG00000079164	22.20006847	-1.089595616	0.551768864	-1.974731972	0.048298573	0.999904344	Tlr5	Down
ENSMUSG00000079539	19.09921026	-1.74234572	0.748121224	-2.328961755	0.019861092	0.999904344	Obp2b	Down
ENSMUSG00000081221	8.354243116	-2.793941829	1.06859366	-2.614597047	0.008933278	0.999904344	Gm14760	Down
ENSMUSG00000081750	13.56503392	1.525847539	0.753533593	2.024923045	0.042875267	0.999904344	Gm4995	Up
ENSMUSG00000082165	3.173967901	3.132369734	1.556388412	2.012588702	0.044157916	0.999904344	Gm7091	Up
ENSMUSG00000082454	114.0346215	-0.959225162	0.353161748	-2.716107189	0.006605453	0.999904344	Gm12183	Down
ENSMUSG00000082769	8.264233435	2.178151278	0.8652699	2.517308505	0.011825523	0.999904344	Gm15793	Up
ENSMUSG00000082851	1.674025276	4.130366937	2.065516632	1.999677405	0.04553511	0.999904344	Btf3-ps8	Up
ENSMUSG00000083454	26.69116491	1.019454688	0.501146878	2.034243317	0.041927069	0.999904344	Gm13226	Up
ENSMUSG00000083658	5.252506892	3.855400865	1.476856288	2.610545721	0.009039789	0.999904344	Gm15798	Up
ENSMUSG00000084329	40.59548739	-1.169045712	0.51211814	-2.282765677	0.022444175	0.999904344	Gm6733	Down
ENSMUSG00000084840	14.16026612	1.817418955	0.874993322	2.077066086	0.03779546	0.999904344	Gm11468	Up
ENSMUSG00000085576	10.61019148	-2.82518814	0.942367236	-2.997969403	0.00271785	0.999904344	Dpy19l2	Down
ENSMUSG00000085873	145.1305335	-0.685599748	0.252653437	-2.713597552	0.006655697	0.999904344	Ttc39aos1	Down
ENSMUSG00000086004	63.94320169	-1.271629682	0.525747889	-2.418706207	0.015575815	0.999904344	Gm7805	Down
ENSMUSG00000086358	36.08121073	-1.286962872	0.604672312	-2.128364153	0.033306903	0.999904344	Gm13270	Down
ENSMUSG00000087166	8.944959543	1.942720807	0.9564853	2.031103673	0.042244479	0.999904344	L1td1	Up
ENSMUSG00000087236	8.022595685	-2.909581268	0.923717495	-3.14986052	0.001633484	0.999904344	Kif28	Down
ENSMUSG00000087469	2.276306062	4.575127025	2.123015123	2.155013865	0.031160749	0.999904344	Gm16142	Up
ENSMUSG00000088212	5.269040504	3.860320758	1.460350628	2.643420479	0.008207304	0.999904344	Gm22082	Up
ENSMUSG00000088583	8.494986031	2.141373015	0.954097204	2.244397117	0.024806862	0.999904344	Gm22965	Up
ENSMUSG00000088606	3.209507589	4.045673317	1.878738272	2.153399108	0.031287326	0.999904344	Mir1951	Up
ENSMUSG00000089407	3.822085245	5.321332162	1.765313687	3.014383336	0.002575022	0.999904344	Gm24878	Up
ENSMUSG00000089679	144.6951767	-0.924054782	0.400376944	-2.307962023	0.021001249	0.999904344	Gm16299	Down
ENSMUSG00000090667	84.69612836	0.746635455	0.340204464	2.194666839	0.028187505	0.999904344	Mdfic2	Up
ENSMUSG00000091694	12.76924466	2.781019561	1.248509535	2.227471624	0.02591577	0.999904344	Apol11b	Up
ENSMUSG00000092292	5.291715248	4.795074339	1.652167211	2.90229361	0.003704412	0.999904344	Or14j2	Up
ENSMUSG00000092471	5.31516956	3.156616333	1.549699825	2.03692114	0.041657945	0.999904344	Cyp21a2-ps	Up
ENSMUSG00000093537	7.572965684	2.934600023	1.102708373	2.661265748	0.007784749	0.999904344	Gm7584	Up
ENSMUSG00000096727	144.6008342	0.83899765	0.323882135	2.590441273	0.009585297	0.999904344	Psmb9	Up
ENSMUSG00000096768	5388.571472	1.448750532	0.327347359	4.425728493	9.61E-06	0.188457299	Erdr1x	Up
ENSMUSG00000096982	4.600701738	-3.658055123	1.385367657	-2.640494098	0.008278523	0.999904344	Redrum	Down
ENSMUSG00000097124	2.28496637	-3.968395305	1.960066521	-2.024622768	0.042906115	0.999904344	Gm38684	Down
ENSMUSG00000097362	2.793306303	4.868105196	2.144222179	2.270336183	0.023187193	0.999904344	Gm26544	Up
ENSMUSG00000097665	92.65814363	-0.957271114	0.325168903	-2.943919622	0.003240842	0.999904344	Gm16853	Down
ENSMUSG00000098176	606.1679769	-0.607324561	0.25442275	-2.38706861	0.016983321	0.999904344	Ccdc166	Down
ENSMUSG00000099045	10.55333569	-1.79827677	0.819392827	-2.194645486	0.028189038	0.999904344	Mir6374	Down
ENSMUSG00000099370	24.27746186	1.197131701	0.594652451	2.01316197	0.044097593	0.999904344	Platr10	Up
ENSMUSG00000099503	21.05770136	-1.521652485	0.555886859	-2.737342069	0.006193785	0.999904344	Gm28822	Down
ENSMUSG00000100553	20.34670806	1.233147874	0.596582173	2.06702099	0.038732176	0.999904344	Gm17751	Up
ENSMUSG00000100603	4.167829931	-2.927697824	1.352049814	-2.165377187	0.030358812	0.999904344	LOC100043315	Down
ENSMUSG00000101693	126.1687505	-0.613111052	0.294802775	-2.079732973	0.037550032	0.999904344	Gm19461	Down
ENSMUSG00000101942	94.5161762	-0.790929633	0.397685738	-1.988830772	0.046719885	0.999904344	Gm19582	Down
ENSMUSG00000102037	15.96110519	1.27911408	0.603400148	2.119843828	0.034019218	0.999904344	Bcl2a1a	Up
ENSMUSG00000103260	12.74617314	2.25930651	0.781258475	2.891880961	0.00382943	0.999904344	Gm8146	Up
ENSMUSG00000103613	12.67518933	-1.40971132	0.672936005	-2.094866837	0.036182832	0.999904344	Gm34882	Down
ENSMUSG00000103707	49.4123739	1.039807859	0.477718027	2.176614236	0.029509362	0.999904344	Pcdha6	Up
ENSMUSG00000104011	471.2501232	0.631938112	0.245589511	2.573147806	0.010077816	0.999904344	Gm32391	Up
ENSMUSG00000104309	16.54414335	-1.400967789	0.590368221	-2.373040654	0.017642322	0.999904344	Gm5846	Down
ENSMUSG00000105504	60.80938866	0.946997558	0.396045653	2.391132312	0.016796499	0.999904344	Gbp5	Up
ENSMUSG00000105837	5.068269859	-2.972765919	1.282180954	-2.318522912	0.020420919	0.999904344	Gm35986	Down
ENSMUSG00000105943	8.49269295	1.94069755	0.860381187	2.255625274	0.024094109	0.999904344	Gm2965	Up
ENSMUSG00000105993	14.59545289	-1.468576092	0.725720455	-2.02361127	0.043010165	0.999904344	Tex13d	Down
ENSMUSG00000106510	3.965689823	4.370416776	1.954734492	2.235810947	0.025364158	0.999904344	Gm18429	Up
ENSMUSG00000107108	18.05060014	-1.618365646	0.775539413	-2.086761316	0.036909716	0.999904344	Gm9936	Down
ENSMUSG00000107713	26.19648285	1.023017	0.503043	2.033657163	0.041986174	0.999904344	Gm6681	Up
ENSMUSG00000108237	16.44830793	-1.444932707	0.685206832	-2.108754084	0.034965814	0.999904344	Gm19757	Down
ENSMUSG00000109704	19.35013866	1.416395988	0.593655404	2.385889154	0.017037886	0.999904344	Gm38414	Up
ENSMUSG00000110125	53.00858835	-1.123093371	0.517376705	-2.170745919	0.029950384	0.999904344	Gm33148	Down
ENSMUSG00000110212	6.283625942	3.366860719	1.563800815	2.152998442	0.031318801	0.999904344	Gm35963	Up
ENSMUSG00000111474	59.95771586	0.632849124	0.319170045	1.982796108	0.047390209	0.999904344	Gm32926	Up
ENSMUSG00000112129	37.32709426	-1.166796927	0.566656591	-2.059090015	0.039485616	0.999904344	Pbld1	Down
ENSMUSG00000112230	2.518968882	4.724259555	2.082621156	2.268420034	0.023303618	0.999904344	Ifngas1	Up
ENSMUSG00000112492	9.097369214	-1.765379721	0.856096602	-2.06212677	0.039195668	0.999904344	Gm9111	Down
ENSMUSG00000113368	20.99852753	1.325275339	0.580406748	2.283356188	0.022409396	0.999904344	Gm10054	Up
ENSMUSG00000113919	96.53662715	-0.868407317	0.41294549	-2.102958718	0.035469378	0.999904344	Gm34466	Down
ENSMUSG00000113983	2.311555685	4.595604293	2.221031565	2.069130564	0.038533836	0.999904344	Gm47742	Up
ENSMUSG00000114603	3.934422547	-2.523042452	1.259924681	-2.00253435	0.045227293	0.999904344	Gm17938	Down
ENSMUSG00000114931	58.72814024	0.693663948	0.351083786	1.975778933	0.04817982	0.999904344	Gm32256	Up
ENSMUSG00000115111	2.745964322	-4.247399795	1.722412754	-2.465959327	0.013664685	0.999904344	Gm4632	Down
